# Mouse tissue harvest-induced hypoxia rapidly alters the in vivo metabolome, between-genotype metabolite level differences, and ^13^C-tracing enrichments

**DOI:** 10.1101/2022.06.07.495179

**Authors:** Adam J. Rauckhorst, Nicholas Borcherding, Daniel J. Pape, Alora S. Kraus, Diego A. Scerbo, Eric B. Taylor

## Abstract

Metabolism is potently regulated by oxygen as the terminal acceptor of the electron transport chain. Thus, a challenge for capturing the in vivo metabolome of animal tissues is to achieve rapid freezing after dissection-induced loss of perfusion before the onset of hypoxia-driven metabolomic remodeling. However, the timing of the metabolomic changes elicited by post-dissection freezing delays are not well described. We addressed this problem by carefully and systematically assessing broad, genotype-specific, and ^13^C isotopologue metabolomic change resulting from post-dissection, ex vivo mouse tissue metabolism. Based on experiments with mouse liver, heart muscle, and skeletal muscle, we show that broad metabolomic change is rapid, that both false negative and false positive between genotype differences are induced, and that ^13^C-isotopologue abundances and enrichment percentages change with post-dissection hypoxia. These findings provide a previously absent, systematic illustration of the extensive and confounding metabolomic changes occurring within the early minutes of delayed tissue freezing.
