## Supplementary material for "Mouse tissue harvest-induced hypoxia rapidly alters the in vivo metabolome, between-genotype metabolite level differences, and ^13^C-tracing enrichments": Table S2

### Sheet: Table S2
Table S2: Urchin plot t50 calculations from liver data
	T50	M50	rate	range	FC	cv.crit	degF	spar	pen.crit	lambda	anova.p	kw.p	SidakP.t0.5	SidakP.t1	SidakP.t3	SidakP.t10	scaled_T50	tp.designation
1-Methylnicotinamide	5.21708	1.3255	0.521708	2.14505	3.24479	5.57604	3.31449	0.505165	115.858	0.000266045	3.96665e-05	0.00185933	0.0923562	0.0968731	0.0120718	4.88262e-06	-1.53553	t3
1-Octadecanol	3.06116	0.965142	0.306116	-0.158833	-0.0883609	17.236	2	1.5	398.983	4096	0.573243	0.559864	0.755916	0.565139	0.481644	0.936319	0.257508	NA
2-Hydroxybutyrate	3.05822	0.888159	0.305822	0.0423002	-0.0467344	16.5334	2	1.5	399.164	4096	0.520267	0.489963	0.750707	0.998893	0.926772	0.987345	0.259953	NA
2-Hydroxyglutarate	3.02507	0.965226	0.302507	0.316934	0.478038	14.082	2	1.5	339.98	4096	0.136433	0.100476	0.776188	0.566419	0.163411	0.0695561	0.287528	NA
2-Methylcitric acid	3.77991	1.10956	0.377991	0.669054	0.89783	8.1283	2	1.5	196.24	4096	0.00180342	0.00613658	0.99095	0.906066	0.0589126	0.00133893	-0.34026	t10
2-Oxoadipate	2.88816	1.04402	0.288816	0.186496	-0.0593704	16.1237	2	1.5	373.235	4096	0.453215	0.798296	0.637127	0.999998	0.99625	0.982868	0.401388	NA
2-Oxobutanoate	2.47426	1.41704	0.247426	-1.03462	-1.10429	13.5683	2.1788	0.718012	323.088	0.00917726	0.0152182	0.0851589	0.146287	0.120532	0.0734859	0.00321252	0.745619	t10
3-Hydroxypropionic acid	5.8817	1.39984	0.58817	2.10112	2.81055	2.8919	3.39563	0.509025	59.6766	0.000283691	7.67819e-10	0.000362943	0.822359	0.998941	0.000124811	5.99588e-09	-2.08827	t3
3-Methylhistamine	2.93438	0.92092	0.293438	0.530747	0.845771	13.6447	2	1.5	329.422	4096	0.032084	0.0703349	0.458488	0.63972	0.022428	0.0283845	0.36295	t3
3-Phosphoglycerate	2.77023	1.11496	0.277023	-0.790395	-0.837531	15.4591	2	1.5	373.228	4096	0.00284357	0.0131174	0.0113841	0.00147564	0.127245	0.00668115	0.499472	t0.5
4-Guanidinobutanoic acid	3.05893	0.667101	0.305893	0.388899	0.866158	15.8605	2	1.5	382.917	4096	0.878292	0.870911	0.972476	0.94456	0.871038	0.796946	0.259359	NA
4-Hydroxyphenyl pyruvic acid	3.5381	0.907077	0.35381	0.692308	0.793192	15.6185	2.69483	0.616266	357.19	0.00168899	0.0335016	0.0398508	0.0155791	0.380476	0.0505468	0.0870608	-0.139155	t0.5
4-Hydroxyproline	3.82628	1.03968	0.382628	0.423346	0.595774	11.2649	2	1.5	271.967	4096	0.026196	0.0339352	0.813158	0.914262	0.7255	0.146462	-0.378827	NA
5-Aminopentanoic acid	3.11865	0.973779	0.311865	0.333954	0.499703	11.1992	2	1.5	259.24	4096	0.136653	0.107133	0.976746	0.946754	0.409984	0.0717318	0.209695	NA
5-Methylthioadenosine	3.20461	1.15933	0.320461	0.406026	0.51053	8.79973	2	1.5	212.451	4096	0.000514125	0.00616452	0.421045	0.220996	0.00459945	0.000163294	0.138208	t3
6-Phosphogluconic acid	4.4011	1.38855	0.44011	1.1193	1.23287	6.13229	2	1.5	148.051	4096	6.25608e-06	0.000648308	0.867192	0.750749	0.0246002	0.000144931	-0.856888	t3
Acetoacetic acid	2.01661	1.36099	0.201661	-1.09087	-1.22501	12.1586	2.7997	0.594684	275.763	0.00117953	0.00573425	0.0439079	0.131378	0.100043	0.117252	0.000887943	1.12624	t10
Acetoacetyl-CoA	4.22829	1.94261	0.422829	3.52055	4.344	5.20994	2.39347	0.667185	122.005	0.0039401	6.15729e-08	0.000187927	0.00183824	0.000194144	1.04234e-06	1.27201e-08	-0.713171	t0.5
Acetoin	4.23078	1.16618	0.423078	1.08027	1.44654	6.55415	2	1.5	158.236	4096	0.00073562	0.00944153	0.99839	0.99838	0.360671	0.000927791	-0.715241	t10
Acetyl-CoA	5.62413	1.80277	0.562413	1.5898	1.36591	3.36423	4.77839	0.4043	64.7906	4.96861e-05	2.48206e-05	0.00277556	0.998541	0.994422	0.1252	2.41048e-05	-1.87406	t10
Aconitic acid	1.69301	0.966203	0.169301	-1.19809	-2.09192	3.85189	3.86235	0.492995	80.1505	0.000217287	6.36021e-10	8.79152e-05	0.166833	0.0916761	1.78773e-06	3.70418e-10	1.39537	t3
Adenine	3.63702	1.00011	0.363702	0.454137	0.666726	5.66225	2	1.5	136.703	4096	1.1743e-06	0.000483443	0.682143	0.240121	0.000170162	8.82274e-07	-0.221418	t3
Adenosine	3.45392	1.13838	0.345392	1.58727	2.48652	4.38939	2	1.5	105.972	4096	4.78069e-13	7.4353e-05	3.72232e-05	5.91982e-06	9.40549e-12	3.46143e-13	-0.0691412	t0.5
Adenylosuccinic acid	4.60936	1.09913	0.460936	1.99637	4.37694	8.63704	3.5995	0.48665	183.656	0.000195518	3.31399e-06	0.000429876	0.0919266	0.0141907	5.98675e-06	4.38099e-06	-1.0301	t1
Adonitol	2.82659	0.742552	0.282659	0.51422	1.00486	15.0193	2	1.5	362.608	4096	0.0186661	0.0155941	0.0641023	0.127057	0.0107217	0.0163865	0.452594	t3
ADP	2.98375	0.948913	0.298375	0.498055	0.775366	11.739	2	1.5	283.414	4096	0.00739201	0.0247914	0.713288	0.504889	0.00874232	0.00747287	0.321887	t3
Alanine	4.32917	1.26664	0.432917	1.25381	1.56554	6.01644	2	1.5	145.254	4096	1.23013e-05	0.0010863	0.699615	0.910414	0.0394072	0.000253597	-0.797067	t3
ALCAR	3.02784	0.938422	0.302784	0.00605176	-0.045826	16.4485	2	1.5	397.114	4096	0.986228	0.96399	0.999691	0.999576	0.99745	0.999509	0.285217	NA
Allantoin	4.59938	1.16071	0.459938	0.574084	0.728655	5.11005	2	1.5	123.371	4096	3.21806e-06	0.00140825	0.999294	0.978495	0.108399	1.09593e-05	-1.0218	t10
Alpha-KMV	0.447918	0.931423	0.0447918	-1.10064	-1.95904	7.56303	3.82415	0.4933	157.871	0.00021839	1.98605e-09	0.000129704	0.000727559	5.4757e-05	1.45628e-08	9.14079e-10	2.43089	t0.5
alpha-Ketoglutarate	0.607741	1.30656	0.0607741	-1.63453	-2.11789	10.6804	3.02163	0.55147	237.99	0.000574776	5.22197e-05	0.0021513	0.037088	0.0090954	0.000127715	1.90507e-05	2.29796	t0.5
Alpha-KIC	0.447918	0.931423	0.0447918	-1.10064	-1.95904	7.56303	3.82415	0.4933	157.871	0.00021839	1.98605e-09	0.000129704	0.000727559	5.4757e-05	1.45628e-08	9.14079e-10	2.43089	t0.5
alpha-Ketoisovalerate (KIV)	0.102735	1.09925	0.0102735	-1.68747	-2.92677	5.89936	4.26917	0.453051	118.651	0.000111801	7.52743e-13	8.58035e-05	3.65093e-05	3.35528e-06	9.88102e-12	5.88563e-13	2.71797	t0.5
Aminoadipate	2.92004	0.673251	0.292004	0.621228	1.25667	15.7259	2	1.5	379.667	4096	0.0213819	0.0207785	0.0565953	0.086521	0.00875998	0.0401328	0.374875	t3
Aminoisobutyric acid	2.31494	0.946393	0.231494	-0.130949	-0.031304	14.4462	3.06718	0.560116	320.729	0.000663687	0.911981	0.711402	0.87193	0.917025	0.997062	0.981866	0.878124	NA
Aminolevulinic acid	3.35979	0.954874	0.335979	0.0478439	0.0188763	16.1176	2.29435	0.686632	380.364	0.00544511	0.671597	0.682922	0.915025	0.965751	0.974645	0.996235	0.00914304	NA
AMP	3.856	1.05755	0.3856	1.5687	2.75317	6.43186	4.165	0.465241	130.5	0.000136934	8.25386e-08	0.000183563	0.0226285	0.00499943	3.69792e-07	8.00662e-08	-0.403543	t0.5
Anserine	4.45286	1.12371	0.445286	0.45759	0.595811	4.48941	4.34375	0.433637	89.727	8.09443e-05	2.16296e-07	0.000171104	0.154914	0.763429	0.0185812	1.93993e-05	-0.899938	t3
Anthranilic acid	3.47072	1.58123	0.347072	0.139286	-0.244348	15.4738	2.77526	0.604377	351.634	0.0013859	0.914928	0.840505	0.931788	0.99591	0.978047	0.999907	-0.0831146	NA
Arachidic acid (Eicosanoic acid)	2.6023	0.988929	0.26023	0.104151	0.0660823	16.1927	2.77505	0.610148	351.95	0.00152555	0.809497	0.741598	0.923269	0.999968	0.827772	0.997988	0.639137	NA
Arachidonate	3.15522	0.921279	0.315522	0.0586372	0.055214	16.9203	2	1.5	391.674	4096	0.961286	0.906043	0.927433	0.998864	0.999689	0.986499	0.179284	NA
Arginine	3.97498	0.922764	0.397498	0.208222	0.326936	14.3536	2	1.5	332.259	4096	0.018818	0.0280915	0.995991	0.402802	0.244301	0.461136	-0.502492	NA
Argininosuccinic acid	2.33558	1.18935	0.233558	-0.962264	-1.14624	13.9891	2	1.5	337.737	4096	0.000165752	0.00730764	0.00577589	0.00100256	0.000132011	0.000217139	0.860959	t0.5
Asparagine	4.11079	1.08603	0.411079	0.391903	0.52637	9.86629	2	1.5	238.201	4096	0.00805532	0.0211039	0.87258	0.958947	0.873441	0.0300716	-0.615443	t10
Aspartate	0.987557	0.967941	0.0987557	-0.769493	-1.21378	4.73218	4.53771	0.437987	88.4312	8.70196e-05	0.000109858	0.00291381	0.170962	0.194548	0.00679535	1.79756e-05	1.98208	t3
ATP	0.696598	1.04529	0.0696598	-0.837208	-1.22399	5.36021	3.84397	0.480203	111.706	0.000175636	5.19361e-07	0.00030308	0.00679172	0.00322207	2.50879e-05	7.32609e-08	2.22406	t0.5
Azelaic acid	3.90942	0.618784	0.390942	0.287721	0.683314	10.085	2	1.5	243.481	4096	0.0182779	0.038443	0.999989	0.997659	0.837326	0.0199577	-0.447975	t10
beta-Alanine	4.18472	1.10277	0.418472	0.363122	0.479418	9.62324	2	1.5	232.332	4096	0.00852704	0.0357326	0.924637	0.961591	0.912779	0.0264386	-0.67693	t10
beta-Estradiol	2.98947	0.886362	0.298947	0.00819713	-0.178543	16.1088	2	1.5	388.912	4096	0.973982	0.908373	1	0.999974	0.999978	0.979866	0.317135	NA
beta-Hydroxy beta-Methylbutyric acid (HMB)	2.99803	0.969268	0.299803	-0.104125	-0.00333736	16.0626	2	1.5	387.796	4096	0.480295	0.494547	0.547599	0.614099	0.998881	0.999945	0.310009	NA
beta-Hydroxybutyrate (3-Hydroxybutyrate)	2.90187	0.859551	0.290187	0.393215	0.671869	15.7247	2	1.5	379.639	4096	0.40706	0.412376	0.414386	0.452894	0.58911	0.316037	0.389986	NA
Betaine	2.674	0.932996	0.2674	0.0779002	0.120527	15.7187	2.67721	0.620977	359.982	0.0018267	0.990505	0.979986	0.999666	0.999751	1	0.995302	0.579497	NA
Butyryl-CoA	3.08524	2.04901	0.308524	3.6324	4.05331	0.0675504	15.8692	-0.0293849	0.355015	3.6558e-08	4.3888e-17	3.92022e-05	1.14669e-09	7.02985e-11	4.05488e-15	8.73374e-18	0.237479	t0.5
cAMP	3.17518	1.01309	0.317518	-0.255216	-0.0423243	15.9309	2.19934	0.712912	378.742	0.00843076	0.02886	0.0216466	0.284208	0.0996138	0.0395319	0.99916	0.162681	t3
Capric acid	3.6239	1.11614	0.36239	0.128873	0.166763	13.0316	2	1.5	314.619	4096	0.185398	0.245019	0.98592	0.998545	0.948231	0.264657	-0.210507	NA
Caproic acid	3.38203	1.08523	0.338203	0.0841797	0.105315	14.7928	2	1.5	357.14	4096	0.156119	0.160648	0.580518	0.817121	0.908107	0.895232	-0.00935252	NA
Caprylic acid	3.13905	1.0745	0.313905	0.00377366	0.00506678	16.3098	2	1.5	393.766	4096	0.871746	0.867943	0.882799	0.982539	1	0.99996	0.192727	NA
CAR(10:0)	2.94166	0.820304	0.294166	0.519959	0.947077	12.2723	2	1.5	296.289	4096	0.019287	0.0351695	0.173623	0.182266	0.0606637	0.0045459	0.356893	t10
CAR(12:0)	2.77341	0.773867	0.277341	0.150515	-0.0340218	15.9625	2.40263	0.667109	373.536	0.00393512	0.66652	0.572187	0.804389	0.959832	0.933005	0.994143	0.496825	NA
CAR(14:0)	2.89274	0.8103	0.289274	0.238911	0.320339	13.7935	2	1.5	319.294	4096	0.183949	0.251313	0.989404	0.95453	0.128798	0.371491	0.397581	NA
CAR(16:0)	3.64143	1.18597	0.364143	0.714924	0.897552	9.25781	2	1.5	223.51	4095.99	0.00166326	0.0121238	0.999999	0.931823	0.0565732	0.00229294	-0.225089	t10
CAR(18:0)	3.50161	1.28086	0.350161	0.841604	0.984443	9.37879	2	1.5	226.431	4096	0.00303368	0.0173439	0.927873	0.470188	0.062934	0.00112824	-0.108802	t10
CAR(18:1)	4.06192	1.48469	0.406192	0.740877	0.735446	11.4593	2.22223	0.696133	271.95	0.00637741	0.00963186	0.0156636	0.506528	0.838907	0.881309	0.108695	-0.574804	NA
CAR(20:4)	3.59369	1.4213	0.359369	0.660032	0.682414	10.0411	3.73234	0.469834	211.193	0.000147808	0.0246844	0.0401547	0.999945	0.963293	0.240627	0.0958165	-0.185384	NA
CAR(3:0)	4.00512	1.1242	0.400512	0.829004	1.11643	7.7215	2.32008	0.674053	181.857	0.00441696	0.000258933	0.00208189	0.390921	0.867661	0.0461248	7.71156e-05	-0.527566	t3
CAR(4:0)	6.10458	1.137	0.610458	1.12107	1.55814	4.5572	6.34194	0.308036	76.3447	1.00174e-05	0.000120325	0.00197688	0.254616	0.303743	0.0237901	1.94249e-05	-2.27364	t3
CAR(5:0)	4.28902	1.0787	0.428902	0.655295	0.904965	7.12613	2	1.5	172.045	4096	0.00034442	0.0140315	0.954279	0.999999	0.506133	0.000258621	-0.763673	t10
CAR(6:0)	7.60187	1.34894	0.760187	1.21055	1.39387	1.86258	5.95117	0.307641	32.339	9.95171e-06	3.64686e-09	0.000433069	0.109364	0.0715513	0.999806	4.79258e-07	-3.51891	t10
CAR(8:0)	4.29084	1.02729	0.429084	0.754427	1.11138	6.44877	2	1.5	155.692	4096	0.000261332	0.0126407	0.891656	0.818247	0.383618	9.26546e-05	-0.765189	t10
CAR(DC5:0)	2.80575	0.96909	0.280575	0.138697	0.201858	14.7575	2.43255	0.667226	344.533	0.00394277	0.423498	0.525408	1	0.99889	0.597048	0.691693	0.469929	NA
Carnitine	3.15302	1.03244	0.315302	0.28605	0.402303	13.5976	2	1.5	328.284	4096	0.113227	0.222782	1	0.99688	0.203007	0.206059	0.181109	NA
Carnosine	2.9769	0.94069	0.29769	-0.358117	-0.0385762	16.2073	2	1.5	391.292	4096	0.706082	0.637418	0.700003	0.98532	0.999989	0.999987	0.32759	NA
CDP	3.07362	0.908378	0.307362	0.281939	0.0311559	16.1253	2	1.5	389.311	4096	0.257655	0.263603	0.572231	0.372436	0.336733	0.999807	0.247142	NA
CDP-Ethanolamine	3.78885	1.28018	0.378885	1.68166	2.27131	3.56619	4.20392	0.437607	72.1202	8.64698e-05	1.87902e-07	0.000259357	0.557228	0.799219	2.57292e-05	4.38717e-07	-0.347699	t3
CDP-Ribitol	3.21866	1.0677	0.321866	0.0618833	0.0543794	15.5758	2.17932	0.722877	370.874	0.00995093	0.357458	0.22327	0.831965	0.722562	0.951256	0.996413	0.126517	NA
Cholesterol	3.18137	1.0029	0.318137	0.0510233	0.0619183	15.7677	2	1.5	380.678	4096	0.580891	0.800536	0.924865	0.999422	0.891907	0.959009	0.157532	NA
Choline	3.53455	1.06649	0.353455	1.35083	2.15514	4.79184	2	1.5	115.689	4096	1.45751e-10	0.000102084	0.00219833	0.00111929	3.5403e-09	1.10039e-10	-0.136198	t0.5
Cinnamate	2.0333	1.1774	0.20333	0.0495342	-0.434221	10.9373	2.08265	0.778698	262.381	0.0251858	0.0223141	0.0479666	0.993837	0.997953	0.753374	0.035946	1.11236	t10
Citicoline	4.77052	1.33521	0.477052	1.81553	2.39159	5.35113	3.12103	0.543982	118.291	0.000507454	3.60918e-08	0.000355372	0.878934	0.602269	8.35544e-06	1.26169e-07	-1.16413	t3
Citraconate	2.50905	1.09173	0.250905	-0.368712	-0.420181	15.0687	2.32356	0.682657	339.843	0.00509665	0.0126217	0.0316929	0.31679	0.034064	0.010142	0.0140425	0.716688	t1
Citrate	1.5488	1.03068	0.15488	-1.03267	-1.58867	4.8867	3.74259	0.49273	102.694	0.000216329	3.01569e-08	0.000230776	0.183257	0.0666558	6.75865e-06	1.61731e-08	1.5153	t3
Citrulline	2.44958	1.06815	0.244958	-0.57111	-0.789996	14.1449	2	1.5	341.499	4096	0.013051	0.0240916	0.0990941	0.0581347	0.0134673	0.0063542	0.766146	t3
CMP	3.9602	1.03646	0.39602	0.972582	1.20281	11.9197	3.09622	0.549931	264.022	0.00056024	0.000634688	0.00353782	0.473886	0.263702	0.000383019	0.00204541	-0.490202	t3
CoA	3.24842	0.990065	0.324842	0.0488264	-0.00328922	16.1277	2	1.5	389.37	4096	0.384674	0.386632	0.74505	0.64279	0.98412	1	0.101772	NA
Creatine	3.153	0.953891	0.3153	0.297857	0.454204	10.772	2	1.5	260.068	4096	0.0090501	0.0139099	0.667566	0.524736	0.0360204	0.00340026	0.181129	t3
Creatinine	3.13877	1.04096	0.313877	0.267278	0.372483	12.8142	2	1.5	309.372	4096	0.0436302	0.0625689	0.999817	0.907021	0.10384	0.0601783	0.192966	NA
CTP	0.759255	1.06963	0.0759255	-1.40483	-2.27071	1.76211	5.50689	0.380093	31.8401	3.32158e-05	4.98833e-11	8.44302e-05	0.00581484	0.00219828	3.46772e-07	9.55753e-12	2.17195	t0.5
Cystathionine	2.59798	0.975403	0.259798	0.307176	0.458149	10.534	6.30652	0.310398	177.049	1.04189e-05	0.627868	0.449704	0.987208	0.877862	0.557532	0.602728	0.642728	NA
Cysteine	2.99074	1.04579	0.299074	0.00355808	-0.0872792	16.4472	2.02116	0.869369	396.437	0.113823	0.976967	0.984634	0.99408	0.989143	0.999672	0.957855	0.316074	NA
Cysteinesulfinic acid	2.18986	0.641208	0.218986	0.169396	-0.473778	12.6319	2.5601	0.645712	291.972	0.00275658	0.0341468	0.131933	0.506553	0.549324	0.99795	0.371286	0.982148	NA
Cystine	2.78949	0.911281	0.278949	-0.488135	-0.792107	8.45857	3.21462	0.552457	177.237	0.00058429	0.000580801	0.00372073	0.999542	0.996538	0.071199	0.00107179	0.483447	t10
Cytidine	2.46456	1.02124	0.246456	0.448556	0.64416	7.57583	3.33604	0.546285	164.588	0.000527272	0.0116031	0.00854313	0.947387	0.903682	0.114701	0.00608354	0.75369	t10
Cytosine	3.03749	1.05037	0.303749	0.378614	0.0725787	16.3913	2	1.5	395.733	4096	0.428792	0.340799	0.962681	0.471124	0.542665	0.999986	0.277195	NA
Deoxyuridine	3.06663	1.14931	0.306663	0.117378	0.0469353	16.5039	2	1.5	398.451	4096	0.996882	0.983473	0.999991	0.999945	0.997796	0.999948	0.252959	NA
Dihydroxyacetone phosphate (DHAP)	5.38898	1.53432	0.538898	1.5154	1.56133	4.69297	3.35779	0.528214	101.777	0.000390373	6.93709e-09	0.000116255	0.0187648	0.0071213	0.162145	1.2943e-05	-1.67849	t0.5
Dihydrobiopterin	3.30919	1.07925	0.330919	0.176875	0.23697	12.8915	2	1.5	311.239	4096	0.0963349	0.0752164	1	0.999024	0.284405	0.137087	0.0512314	NA
Dihydrouracil	8.45227	1.17961	0.845227	1.74393	2.73741	1.86556	7.70357	0.215133	27.4467	2.13577e-06	1.02551e-05	0.000804549	0.52752	0.90563	0.00328833	6.58032e-06	-4.22616	t3
Dihydroxyphenylalanine (DOPA)	2.58956	0.89107	0.258956	0.141107	0.181419	15.6755	2.62986	0.630493	360.336	0.00214002	0.769513	0.796615	1	0.980389	0.701046	0.927948	0.649725	NA
Dimethylarginine	3.46732	1.19986	0.346732	0.245536	0.296265	13.5266	2	1.5	313.115	4096	0.233196	0.268255	1	0.998251	0.869518	0.180941	-0.0802901	NA
Dopamine (3-Hydroxytyramine HCl)	2.72184	0.684709	0.272184	0.348819	-0.137792	15.0437	2	1.5	348.233	4096	0.20651	0.563063	0.999999	0.999492	0.270829	0.9914	0.539717	NA
Dulcitol	5.00804	1.04112	0.500804	0.653997	0.937951	6.30881	2.90171	0.581965	141.931	0.000954582	3.70772e-05	0.00124371	0.938014	0.992214	0.16815	0.000168778	-1.36167	t10
Erythrose 4-phosphate	3.64767	1.07484	0.364767	1.04772	1.53683	4.66763	2	1.5	112.69	4096	2.33588e-08	0.000129206	0.110562	0.00552367	1.71791e-06	1.10694e-08	-0.23028	t1
Erythrose	3.58403	1.17363	0.358403	0.546824	0.684762	9.38521	2	1.5	226.586	4096	0.00651784	0.0285716	0.875723	0.632282	0.221537	0.00178063	-0.177348	t10
FAD	3.49999	1.03939	0.349999	0.127213	0.176796	13.7988	2	1.5	333.142	4096	0.181864	0.235135	0.890802	0.940311	0.885736	0.552358	-0.107455	NA
Fructose 6-phosphate	4.4822	1.2501	0.44822	1.53898	2.07112	2.48566	4.08098	0.444632	50.7891	9.71904e-05	1.83605e-11	0.000152774	0.97842	0.17014	1.52209e-07	5.48294e-11	-0.924343	t3
Fructose	2.90661	1.06203	0.290661	0.732894	1.03818	3.3062	3.13831	0.561503	69.7217	0.000679171	8.81471e-08	0.000624266	0.503976	0.85923	5.62285e-05	1.09178e-07	0.386048	t3
Fumarate	2.47036	1.07299	0.247036	-0.526031	-0.721977	13.2143	2	1.5	319.03	4096	0.00420747	0.018962	0.101666	0.0236712	0.00834528	0.0014722	0.748861	t1
Gamma-aminobutyric acid (GABA)	2.71054	1.11415	0.271054	0.408261	-0.0592441	14.8809	2	1.5	359.268	4096	0.0249471	0.0272648	0.155745	0.0513349	0.998561	0.999981	0.549114	NA
Galacturonic acid	3.93104	1.01212	0.393104	0.210244	0.300769	10.6987	2	1.5	258.298	4096	0.0068291	0.0183295	0.782825	0.857823	0.528189	0.0617125	-0.465951	NA
gamma-Glutamylcysteine	3.75135	1.30556	0.375135	1.11678	1.31886	10.7346	2	1.5	259.164	4096	0.065964	0.20678	0.999218	0.999801	0.884781	0.060872	-0.316508	NA
GDP	3.16748	1.02453	0.316748	0.644031	0.938665	10.7304	2.52704	0.649519	248.666	0.00293677	0.000653176	0.00215604	0.587774	0.317167	0.00141059	0.000675051	0.169083	t3
Glucaric acid	3.01067	1.01973	0.301067	0.319845	0.456275	13.932	2	1.5	336.358	4096	0.214043	0.235945	0.635094	0.798646	0.434371	0.0846566	0.299502	NA
Gluconic acid	3.57193	1.09863	0.357193	0.60821	0.820077	1.59493	5.5985	0.374663	28.5851	3.0347e-05	9.24262e-10	0.000227469	0.99987	0.9705	0.00010392	3.33916e-09	-0.16729	t3
Glucose 6-phosphate	3.90499	1.13954	0.390499	1.25505	1.78711	4.54651	2	1.5	109.766	4096	3.36768e-08	0.000146609	0.427728	0.0293298	5.86828e-06	2.47389e-08	-0.444283	t1
Glucose	3.43963	1.23638	0.343963	1.05363	1.31319	0.456139	8.76144	0.198802	5.61971	1.62769e-06	4.88506e-12	0.000291094	0.985132	0.999831	4.46809e-05	9.50434e-12	-0.0572539	t3
Glutamate	1.7266	1.06683	0.17266	0.243461	-0.42691	13.0703	2.8603	0.605658	295.017	0.00141577	0.0519984	0.0422847	0.930239	0.708644	0.733406	0.339513	1.36744	NA
Glutamine	3.07545	1.23867	0.307545	-0.156286	-0.0525285	16.4611	2	1.5	397.418	4096	0.701777	0.707425	0.787583	0.76452	0.670338	0.993821	0.245621	NA
Glyceraldehyde 3-phosphate	4.71386	1.31496	0.471386	1.19552	1.41517	5.84846	2	1.5	141.199	4096	1.51297e-08	0.000148714	0.0158393	0.00568684	0.0924669	6.35758e-05	-1.117	t0.5
Glycerate	2.53389	1.04852	0.253389	-0.335066	-0.431627	14.153	2	1.5	341.693	4096	0.00104227	0.00737249	0.0278269	0.000807703	0.00719604	0.000937852	0.696024	t0.5
Glycerol 3-phosphate	4.78366	1.26331	0.478366	1.26676	1.59023	3.11776	4.47055	0.436899	61.6465	8.54582e-05	2.42343e-07	0.000495501	0.976376	0.924393	0.0114001	2.06445e-06	-1.17506	t3
Glycerol	5.43855	1.06134	0.543855	0.301171	0.412169	6.94966	4.19565	0.449874	140.643	0.000106046	0.000406851	0.00167585	0.61383	0.928102	0.475388	0.00435223	-1.71972	t10
Glycine	3.65888	1.04187	0.365888	0.107093	0.148424	13.4435	2	1.5	324.564	4096	0.0702749	0.0913619	0.484491	0.720337	0.957306	0.651811	-0.239604	NA
GMP	4.92223	1.17778	0.492223	1.83617	3.01264	5.48207	3.90704	0.455798	113.649	0.000117029	7.75279e-07	0.000216602	0.450043	0.182433	1.15256e-05	1.4611e-06	-1.2903	t3
GSH	4.82562	1.0654	0.482562	0.371143	0.507755	7.25801	2	1.5	168.009	4096	6.45519e-05	0.00191927	0.288445	0.473853	0.902331	0.0023669	-1.20996	t10
GSSG	2.00869	1.15959	0.200869	0.00887937	-0.398582	12.8876	2.61095	0.624932	296.693	0.00195092	0.158944	0.129746	0.999975	0.9997	0.969079	0.143106	1.13282	NA
GTP	0.569623	1.0475	0.0569623	-0.83312	-1.2144	4.2969	4.79025	0.421887	82.6681	6.65722e-05	1.74831e-08	0.0001179	0.000213759	0.000220258	1.89602e-06	1.83658e-09	2.32967	t0.5
Guanidinosuccinic acid	3.05282	1.03696	0.305282	-0.209934	-0.164585	16.5247	2	1.5	398.954	4096	0.997023	0.996294	0.999903	0.999067	0.994814	0.997074	0.264448	NA
Guanidoacetic acid	2.27984	0.970531	0.227984	0.139032	0.20171	14.5632	3.25568	0.552221	318.457	0.000582003	0.718291	0.812241	0.993968	0.984697	0.932164	0.971036	0.907319	NA
Guanine	3.56867	0.890589	0.356867	0.325272	0.487822	14.2582	2.93566	0.569805	319.903	0.000779756	0.3599	0.119441	0.997808	0.716622	0.395869	0.362543	-0.164579	NA
Guanosine	3.1031	1.05443	0.31031	0.300024	0.413305	12.7677	2	1.5	308.249	4096	0.0912454	0.254894	0.794802	0.735143	0.149723	0.0435157	0.222624	t10
Heptadecanoic acid	3.23274	0.929578	0.323274	0.113546	0.176442	15.3347	2	1.5	370.223	4096	0.552861	0.718187	0.86425	0.997201	0.978316	0.924306	0.114807	NA
Heptylic acid	3.27873	1.02125	0.327873	0.0589162	0.0832524	15.3983	2	1.5	371.76	4096	0.440496	0.453161	0.881529	0.930653	0.969776	0.919614	0.0765611	NA
Hexanoyl-CoA	3.23507	0.975495	0.323507	0.0415894	-0.0197333	16.2006	2	1.5	391.129	4096	0.381558	0.342256	0.713129	0.616324	0.989735	0.999991	0.112869	NA
Histidine	3.05924	0.93481	0.305924	-0.220967	-0.136684	16.5223	2	1.5	398.896	4096	0.331704	0.276602	0.187639	0.591546	0.438944	0.832354	0.259103	NA
HMG-CoA	3.07499	0.985245	0.307499	0.115865	0.169857	15.9992	2.16449	0.730207	381.395	0.0112415	0.957512	0.847442	0.999718	0.99564	0.988222	0.999991	0.246006	NA
Homocysteine	2.82991	0.923175	0.282991	-0.2772	-0.381521	15.8227	2	1.5	382.006	4096	0.14168	0.107212	0.305463	0.221203	0.0822485	0.157045	0.449831	NA
Homoserine	2.96366	1.03061	0.296366	0.0603487	-0.00518683	16.407	2	1.5	396.113	4096	0.694394	0.669046	0.860343	1	0.950463	0.999999	0.338598	NA
Hypotaurine	1.75669	0.888669	0.175669	0.118736	0.145486	13.6057	3.28095	0.544908	296.911	0.000515335	0.822816	0.882941	0.972409	0.991265	0.974086	0.998903	1.34241	NA
Hypoxanthine	5.63344	1.81282	0.563344	3.3812	4.84124	1.51648	3.98937	0.429726	31.2237	7.58456e-05	7.2107e-13	0.000156482	0.714546	0.397194	1.37627e-08	2.21394e-12	-1.8818	t3
Imidazoleacetic acid	3.05573	1.00552	0.305573	0.258331	0.367077	15.3519	2	1.5	370.64	4096	0.484478	0.51308	0.999986	0.990234	0.590459	0.516968	0.262023	NA
IMP	5.39827	1.51209	0.539827	2.86415	5.20135	3.89935	3.32411	0.506634	84.7968	0.000272628	1.08982e-11	6.76069e-05	0.00825152	0.000706548	9.9309e-10	9.53586e-12	-1.68621	t0.5
Inosine	5.8891	2.02289	0.58891	3.99829	7.40396	0.102367	11.8839	-0.0576804	0.949564	2.28326e-08	3.31289e-16	4.74886e-05	0.00186038	0.000400692	7.03564e-13	4.23355e-16	-2.09443	t0.5
Inotisol	2.74531	1.02776	0.274531	0.0784483	0.110173	14.9403	2.49898	0.649488	346.989	0.00293526	0.642456	0.906567	0.999351	0.983502	0.968518	0.826699	0.520195	NA
Isobutyryl-CoA	3.45259	1.90399	0.345259	3.40479	4.16105	1.3838	5.50604	0.378885	25.0062	3.2555e-05	1.02657e-13	5.06552e-05	5.76763e-07	4.1638e-08	6.65593e-12	2.06482e-14	-0.0680375	t0.5
Isocitrate	1.66776	0.977419	0.166776	-1.00904	-1.64788	3.87671	4.09982	0.474651	79.0875	0.000160141	5.48421e-08	0.000439919	0.611684	0.322588	0.000141175	3.41044e-08	1.41637	t3
Isoleucine	3.57278	1.13755	0.357278	0.400326	0.513053	9.48837	2.68171	0.61684	217.221	0.0017052	0.0210464	0.146368	0.975862	0.949099	0.996268	0.0511385	-0.167994	NA
Itaconic acid	1.96876	1.77508	0.196876	0.164074	-0.390908	11.8728	2.56909	0.643181	274.233	0.00264292	0.0354608	0.0453307	0.91945	0.833568	0.974012	0.135543	1.16603	NA
Kynurenic acid	3.31749	1.10269	0.331749	0.144433	0.189238	16.2086	2	1.5	375.198	4096	0.83319	0.95159	0.99385	0.998166	1	0.920162	0.0443209	NA
Lactate	5.45842	1.34397	0.545842	1.99276	2.75127	3.18939	3.13008	0.550776	67.3047	0.000568172	8.33847e-10	0.00037482	0.952382	0.999943	4.89304e-05	4.82184e-09	-1.73624	t3
Lauric acid	3.32344	0.973009	0.332344	0.0474533	0.0703737	15.4971	2	1.5	374.144	4096	0.66425	0.738477	0.903605	0.972338	0.999936	0.943558	0.0393745	NA
Leucine	4.29639	1.13851	0.429639	0.372661	0.476515	9.6591	2	1.5	233.198	4096	0.011464	0.0763641	0.900385	0.916152	0.999853	0.0425859	-0.769802	t10
Linoleate	3.37961	0.97668	0.337961	0.0617608	0.0912599	15.2351	2	1.5	367.818	4096	0.271757	0.332277	0.432279	0.920224	0.998254	0.975339	-0.00733621	NA
Lysine	2.67083	1.0973	0.267083	0.119474	0.157236	14.2295	2.88942	0.581696	320.439	0.000950315	0.698298	0.669314	0.991477	0.920816	0.976821	0.958125	0.582139	NA
Malate	1.92191	1.01292	0.192191	-0.33676	-0.484139	12.9092	3.45392	0.522352	277.783	0.000354099	0.162649	0.232002	0.909188	0.533206	0.409301	0.067692	1.205	NA
Malonate	1.10666	0.985384	0.110666	0.0865118	0.0688195	6.61194	7.26925	0.27358	95.335	5.64701e-06	0.835452	0.726125	0.983158	1	0.913817	1	1.88303	NA
Mannitol	3.77934	1.29239	0.377934	0.316717	0.355337	14.2661	2.24627	0.712531	323.759	0.00837756	0.170205	0.201831	0.978212	0.849583	0.947186	0.425862	-0.339788	NA
Mannose	3.31937	1.0356	0.331937	0.422827	0.597436	6.43547	4.21345	0.410709	130.043	5.52758e-05	0.00227281	0.00390284	0.999996	0.982712	0.0248126	0.00691662	0.0427634	t3
Methionine	1.05681	1.1252	0.105681	0.0616251	-0.594771	7.78311	2.72268	0.609375	169.899	0.00150607	8.25149e-05	0.000955832	0.95888	0.942586	0.0555184	0.000566601	1.92448	t10
Methylimidazole acetic acid	3.13985	1.14463	0.313985	0.450603	0.57545	14.673	2	1.5	354.248	4096	0.369058	0.334448	0.998815	0.986835	0.571803	0.307929	0.192067	NA
Methylmalonic acid	2.78107	1.14175	0.278107	1.89719	3.43588	96.7368	28	-1.49987	1.06581e-12	8.693e-19	4.09375e-15	4.47123e-05	1.06424e-09	1.20943e-10	9.66267e-14	8.74194e-16	0.490457	t0.5
Methylmalonyl-CoA	2.72245	0.961353	0.272245	-1.3494	-2.51284	5.60341	5.96484	0.338219	91.829	1.65508e-05	9.27758e-05	0.0149689	0.493693	0.141107	0.275192	1.70017e-05	0.539206	t10
Mevalonic acid	3.04766	0.944082	0.304766	-0.0839367	-0.0287521	16.4495	2	1.5	397.138	4096	0.887785	0.915272	0.881504	0.904871	0.999071	0.999335	0.268739	NA
Mucic acid	3.32952	0.995812	0.332952	0.380155	0.557593	12.7391	2	1.5	307.558	4096	0.221241	0.28897	0.972227	0.944367	0.635758	0.107837	0.0343197	NA
Myristic acid	2.81247	0.990188	0.281247	0.0922906	0.134564	14.4872	2.91694	0.578874	311.203	0.000906733	0.23824	0.230089	0.532117	0.857521	0.958241	0.971666	0.464336	NA
N-Acetylasparagine	4.39769	0.424645	0.439769	0.112256	0.383625	11.2856	2	1.5	261.241	4096	0.00561324	0.0117776	0.282612	0.393489	0.93317	0.181129	-0.854054	NA
N-Acetylaspartate	4.68875	1.32672	0.468875	0.755006	0.844304	5.32031	4.85389	0.413826	101.797	5.8218e-05	0.000122149	0.0028539	0.603928	0.707655	0.502526	0.00207865	-1.09612	t10
N-Acetylcysteine	3.11949	0.924968	0.311949	0.0182906	0.0285293	16.361	2	1.5	395.001	4096	0.95802	0.869594	0.992782	0.997186	0.999965	0.99507	0.208993	NA
N-Acetyl-D-glucosamine	3.67909	1.07605	0.367909	0.18764	0.252214	13.3866	2.17	0.729549	318.978	0.0111191	0.0683709	0.0825019	0.648693	0.866098	0.88523	0.450047	-0.256409	NA
N-acetylglutamate	4.53047	1.1084	0.453047	0.56945	0.758175	5.17772	2	1.5	125.005	4096	2.36788e-06	0.000665914	0.922472	0.99997	0.0454542	1.1094e-05	-0.964483	t3
N-Acetylglutamine	3.04373	0.998513	0.304373	-0.094499	-0.0880607	16.5195	2	1.5	398.829	4096	0.914391	0.99117	0.902772	0.881891	0.929492	0.956525	0.272005	NA
N-Acetylglycine	3.24494	1.44822	0.324494	0.151334	0.150894	15.4422	2	1.5	372.82	4096	0.430743	0.477878	0.967682	0.841217	0.952828	0.924783	0.104665	NA
N-Acetylleucine	4.18369	1.14822	0.418369	0.276344	0.348908	9.26786	2	1.5	223.753	4096	0.00659475	0.0587547	0.993214	0.99352	0.938331	0.0117902	-0.676076	t10
N-Acetylmethionine	4.0797	0.605457	0.40797	0.13997	0.335022	12.7094	2	1.5	294.2	4096	0.0401583	0.0588136	0.394676	0.819674	0.999994	0.36628	-0.58959	NA
N-Acetylneuraminic acid	3.28092	1.24347	0.328092	1.32073	1.70708	4.45248	6.34587	0.284038	74.5633	6.72012e-06	1.08912e-05	0.000662355	0.0688431	0.084448	0.000405479	2.2162e-06	0.0747378	t3
N-Acetylornithine	2.50204	0.921626	0.250204	0.189195	0.297209	13.7633	2.9514	0.587346	308.413	0.00104397	0.655551	0.859199	0.998426	0.999538	0.999808	0.658256	0.722519	NA
N-Acetylserine	3.86736	0.87606	0.386736	0.129206	0.213164	13.3946	2	1.5	310.061	4096	0.135103	0.179738	0.935481	0.959116	0.99973	0.308061	-0.412992	NA
N-Acetyltyrosine	3.58587	1.05836	0.358587	0.187392	0.256112	12.4545	2	1.5	300.687	4096	0.0969972	0.242165	0.999798	0.984752	0.701189	0.165269	-0.178882	NA
N-Acetylvaline	3.54683	1.13219	0.354683	0.0906806	0.115612	14.9378	2	1.5	360.64	4096	0.340866	0.369213	0.723377	0.704969	0.971583	0.939211	-0.146415	NA
NAD+	2.4298	0.99815	0.24298	-0.351152	-0.512879	12.2277	2	1.5	295.21	4096	0.000888562	0.00444765	0.0337786	0.042678	0.00103665	0.000379166	0.7826	t0.5
NADH	3.00025	1.06641	0.300025	0.839317	1.20021	11.1208	2	1.5	268.487	4096	0.00288771	0.013059	0.224281	0.0357198	0.0142262	0.000693159	0.308163	t1
NADP+	3.37229	0.822722	0.337229	-0.323655	-0.0192007	14.8247	2.81947	0.592466	335.704	0.00113679	0.229495	0.195753	0.660412	0.528458	0.996827	0.980386	-0.00125009	NA
NADPH	3.16114	1.13189	0.316114	0.0492082	-0.00822545	16.2964	2	1.5	393.443	4096	0.738604	0.638911	0.965462	0.945326	0.979409	0.998611	0.174361	NA
N-Formylmethionine	3.87173	0.796049	0.387173	0.177252	0.322574	11.8068	2	1.5	273.305	4096	0.0476746	0.0608882	0.904765	0.997812	0.83132	0.115083	-0.416627	NA
Niacin	6.40273	1.13921	0.640273	1.05054	1.34722	7.84879	5.04992	0.377946	140.059	3.20507e-05	0.000131658	0.000933049	0.687213	0.976929	0.000452732	0.000756388	-2.52161	t3
Nicotinamide	5.66791	1.08327	0.566791	0.840704	1.18154	6.20079	5.39325	0.362895	113.179	2.49513e-05	1.2206e-05	0.00075285	0.569832	0.999983	0.000300803	7.25839e-05	-1.91047	t3
Nonanoic acid	3.60715	1.08278	0.360715	0.177221	0.236658	12.9578	2	1.5	312.839	4096	0.222319	0.349021	0.998324	0.999918	0.973642	0.242002	-0.196584	NA
Norvaline	3.53092	1.05014	0.353092	0.230819	0.318387	13.4023	2.07982	0.79299	308.26	0.0319455	0.254517	0.517444	0.989342	0.999338	0.964157	0.213492	-0.133177	NA
N-Trimethyllysine	3.04771	1.02858	0.304771	0.127864	0.0377776	16.5293	2	1.5	399.064	4096	0.958203	0.929593	0.942532	1	0.994099	0.999325	0.268695	NA
Oleic acid	3.05317	1.05348	0.305317	-0.137108	-0.137564	16.4777	2	1.5	397.818	4096	0.760928	0.774645	0.718417	0.885855	0.99986	0.912575	0.264151	NA
O-Phosphoethanolamine	3.21293	0.939034	0.321293	0.162197	0.249816	15.093	2	1.5	364.389	4096	0.541824	0.705347	1	1	0.776374	0.60035	0.131286	NA
O-Phosphoserine	2.24064	1.0282	0.224064	0.0207245	-0.0353816	15.3893	3.11004	0.582068	340.493	0.000956227	0.90594	0.890582	0.999554	0.995466	0.992658	0.98169	0.939914	NA
Ornithine	2.9158	0.92435	0.29158	0.292362	0.460172	14.324	2	1.5	345.822	4096	0.177381	0.184324	0.371511	0.639622	0.281161	0.0758757	0.378405	NA
Orotate	4.06737	1.08855	0.406737	0.338108	0.451762	6.74224	2.5074	0.655921	156.486	0.00326683	0.000377571	0.00753628	0.999502	0.993014	0.35424	0.000810511	-0.579336	t10
Palmitate	3.3491	0.946161	0.33491	0.0858947	0.131061	14.8021	2	1.5	357.366	4096	0.292414	0.294086	0.622338	0.990942	0.966124	0.885758	0.0180349	NA
Palmitic acid	2.47439	0.892082	0.247439	-0.191516	-0.00534131	14.9257	3.08752	0.546428	301.374	0.000528526	0.589803	0.274225	0.423803	0.793459	0.869518	0.984911	0.74551	NA
Pentadecanoic acid	3.0439	0.822405	0.30439	-0.216417	-0.116713	16.5055	2	1.5	398.49	4096	0.592468	0.485711	0.799306	0.413646	0.94718	0.983397	0.27186	NA
Pentanoic acid	1.95492	1.31388	0.195492	0.0801573	0.00979088	13.3099	3.4974	0.517724	285.391	0.000327862	0.580166	0.196224	0.655593	0.999866	0.984706	0.997839	1.17755	NA
Phenylalanine	4.36281	1.13741	0.436281	0.567916	0.735899	5.73341	2	1.5	138.421	4096	2.71758e-05	0.00312882	0.999491	0.987947	0.136486	2.57396e-05	-0.825049	t10
Phosphocholine	3.02096	0.969817	0.302096	0.402971	0.608313	14.4133	2	1.5	333.64	4096	0.0718656	0.447972	0.154333	0.283873	0.305568	0.0234336	0.290941	t10
Phosphocreatine	1.62576	0.900604	0.162576	-0.691392	-1.16733	6.46452	3.9726	0.486667	133.288	0.000195574	0.000142531	0.00390284	0.602369	0.890539	0.0250543	5.84256e-05	1.4513	t3
Phosphoenolpyruvate	3.55798	0.987135	0.355798	0.325272	0.479758	10.809	2	1.5	260.961	4096	0.0159593	0.0299885	1	0.998046	0.197999	0.0204835	-0.155689	t10
Pimelate	3.56874	1.07616	0.356874	0.136226	0.182868	13.8058	2	1.5	333.312	4096	0.141156	0.133436	0.670866	0.890987	0.955459	0.644795	-0.164637	NA
Pipecolic acid	2.30842	1.04608	0.230842	0.0830138	0.114548	13.4786	2.93476	0.579138	302.434	0.000910727	0.378135	0.394399	0.635175	0.943308	0.997217	0.953079	0.883543	NA
Proline	4.62935	1.19223	0.462935	0.858987	1.08827	4.05457	2	1.5	97.8889	4096	1.57547e-07	0.000333476	0.934391	0.976375	0.00997446	1.29296e-06	-1.04673	t3
Propionic acid	4.17037	1.48212	0.417037	0.516514	0.507957	10.1933	2	1.5	246.095	4096	0.0116287	0.0352785	0.95348	0.912939	0.976723	0.0365257	-0.664997	t10
Propionyl-CoA	5.91081	2.1504	0.591081	3.02442	2.52081	3.02801	3.79247	0.470277	63.3725	0.000148901	1.16567e-08	0.00024804	0.373843	0.930157	0.000184352	1.0731e-08	-2.11249	t3
Propionylglycine	4.69789	1.04814	0.469789	0.244352	0.337872	8.29696	3.63204	0.494963	175.954	0.000224515	0.0088449	0.0104299	0.950785	0.999994	0.497651	0.0201842	-1.10373	t10
Prostaglandin E2	3.09752	0.968517	0.309752	0.288804	0.433431	14.8727	2	1.5	359.069	4096	0.428629	0.46688	0.991748	0.999937	0.564854	0.438921	0.227265	NA
Pterin	3.19921	0.955727	0.319921	0.130366	0.189146	16.0931	2.1103	0.761354	385.244	0.0188733	0.840686	0.899858	0.999999	1	0.901333	0.916228	0.142693	NA
Pyridoxamine	3.3681	1.12469	0.33681	0.335654	0.433797	13.455	2	1.5	324.842	4096	0.31103	0.172977	0.989074	0.82602	0.925869	0.164332	0.00223216	NA
Pyruvate	2.99747	1.09985	0.299747	-1.00631	-0.74516	16.365	2	1.5	395.097	4096	0.00736914	0.0147959	0.0162194	0.00245828	0.183185	0.125688	0.310475	t0.5
Quinolinic acid	0.722695	0.869015	0.0722695	0.00437862	-0.709684	1.89544	6.51219	0.330244	31.2563	1.44944e-05	1.01296e-07	0.000989094	0.999694	0.999804	0.173063	2.57855e-07	2.20236	t10
Riboflavin	3.56441	1.09515	0.356441	0.77365	1.06504	8.15747	2	1.5	196.945	4096	0.000637879	0.00579587	0.426264	0.456692	0.0232294	0.000144693	-0.161031	t3
Ribose 5-phosphate	2.95121	0.947942	0.295121	0.432621	0.670216	13.3861	2	1.5	309.864	4096	0.0224917	0.089157	0.504559	0.518413	0.01768	0.0166413	0.348949	t3
Ribose	5.55672	1.25877	0.555672	0.744699	0.879799	3.81154	6.59723	0.30384	62.3565	9.34194e-06	3.74392e-05	0.0018293	0.502262	0.816718	0.251236	0.000791159	-1.81799	t10
Ribulose 5-phosphate	5.73572	1.12745	0.573572	0.877388	1.18516	2.78833	5.04854	0.394146	52.4574	4.19634e-05	3.52165e-10	9.0777e-05	0.0114324	0.00522505	0.0571141	4.78255e-07	-1.96686	t0.5
S-Adenosylhomocysteine	2.94676	0.961296	0.294676	0.743028	1.17622	7.94607	2	1.5	191.841	4096	5.16814e-07	0.000223401	0.0104402	0.00266738	2.51854e-06	2.17038e-07	0.352649	t0.5
S-Adenosylmethionine	3.05562	0.944668	0.305562	-0.167831	-0.256989	15.5298	2	1.5	374.935	4096	0.56023	0.567766	0.926857	1	0.716165	0.563523	0.262119	NA
Sedoheptulose 7-phosphate	5.61985	1.33688	0.561985	1.41076	1.69331	2.17116	4.01331	0.471294	44.6143	0.000151443	2.57946e-10	0.000261881	0.957386	0.999993	0.000188106	1.56247e-09	-1.8705	t3
Sedoheptulose	5.22979	1.43037	0.522979	1.32239	1.44319	3.90331	3.22677	0.535596	85.5539	0.000441377	2.69374e-09	0.000118975	0.1834	0.342722	0.00538962	2.38725e-07	-1.5461	t3
Serine	3.10721	1.04094	0.310721	0.00332466	0.00460783	16.4105	2	1.5	396.197	4096	0.969941	0.966185	0.983994	0.975398	0.995041	1	0.219207	NA
Serotonin	1.95401	0.967716	0.195401	0.040404	0.0602441	14.4186	3.76746	0.507884	302.387	0.000278357	0.746796	0.81012	0.996761	0.87042	0.999989	0.985957	1.1783	NA
Sphingosine 1-phosphate	2.59718	0.983637	0.259718	-0.831749	-1.30156	4.97886	4.09582	0.462578	101.606	0.000131001	2.46277e-05	0.00361986	0.999498	0.962624	0.630657	2.9353e-05	0.643389	t10
Sphingosine	2.98254	0.864711	0.298254	0.265057	0.343076	16.1829	2	1.5	390.7	4095.83	0.479289	0.526046	0.660539	0.640843	0.329814	0.493472	0.322896	NA
Stearate	3.05088	0.901378	0.305088	0.112957	0.18103	16.047	2	1.5	387.42	4096	0.839254	0.887414	0.999875	0.953619	0.951603	0.879981	0.266055	NA
Suberic acid	4.39889	0.53315	0.439889	0.325767	0.910593	5.104	2.33554	0.686924	120.065	0.00547157	6.55933e-07	0.000511049	0.997659	0.999073	0.00243026	1.61191e-06	-0.855055	t3
Succinate	2.37782	1.15642	0.237782	1.85195	3.17573	0.0813542	14.3377	0.0324191	0.542337	1.02211e-07	1.17108e-14	4.6206e-05	5.56746e-09	5.05394e-10	3.97307e-13	2.23475e-15	0.825829	t0.5
Succinyl-CoA	2.01173	1.49647	0.201173	-1.94253	-2.23223	12.7874	2.58535	0.626232	294.979	0.00199357	0.0108955	0.0252459	0.674165	0.236731	0.0681395	0.00292509	1.13029	t10
Tartaric acid	4.15202	0.731748	0.415202	0.108611	0.174704	13.7088	2.65694	0.613476	314.455	0.00161241	0.0262616	0.00654906	0.73155	0.543808	0.484345	0.593098	-0.649738	NA
Taurine	2.23514	1.21678	0.223514	0.195128	-0.0912548	14.9131	3.21067	0.559268	327.296	0.000654388	0.50672	0.548635	0.806448	0.771694	1	0.986205	0.944493	NA
Threonine	4.51305	1.14351	0.451305	0.378309	0.481717	10.0085	2	1.5	231.679	4096	0.00370554	0.0322834	0.68722	0.791082	0.985787	0.0335513	-0.949996	t10
Thymidine	3.53525	1.06409	0.353525	0.189724	0.257912	14.4644	2	1.5	320.442	4096	0.270675	0.637254	0.99772	0.984588	0.836814	0.497268	-0.136784	NA
Thymine	2.62212	0.927422	0.262212	0.213572	0.333712	14.5918	2.65933	0.628851	334.646	0.00208234	0.754925	0.709955	1	0.994805	0.999908	0.805768	0.62265	NA
TMP	3.35366	1.09133	0.335366	0.14195	0.187919	14.6752	2	1.5	354.302	4096	0.114056	0.120835	0.911233	0.619241	0.800573	0.736584	0.0142459	NA
Tridecanoic acid	3.96841	1.04202	0.396841	0.0589287	0.0816096	14.7176	2.78692	0.601653	334.141	0.00132451	0.622341	0.427067	0.928848	0.999988	1	0.831122	-0.497033	NA
Tryptophan	3.97441	1.03398	0.397441	0.416959	0.589856	6.70509	2	1.5	161.88	4096	7.29052e-05	0.0026887	0.997145	0.998569	0.0205959	0.000117715	-0.502018	t3
Tyrosine	3.57671	1.03236	0.357671	0.439616	0.623893	10.1612	2	1.5	245.322	4096	0.0230399	0.0654907	0.753276	0.804847	0.334241	0.00619379	-0.171265	t10
UDP	3.77055	1.0782	0.377055	0.818841	1.1534	6.06528	2	1.5	146.433	4096	6.18011e-05	0.000949661	0.567065	0.250945	0.00375971	1.96086e-05	-0.332473	t3
UDP-glucose	3.13922	1.00468	0.313922	0.038897	0.0265214	16.2743	2	1.5	392.907	4096	0.819697	0.866784	0.958083	0.976292	0.993895	0.998219	0.192588	NA
UDP-glucuronic acid	1.26429	1.04998	0.126429	0.0591808	-1.16271	7.4567	3.97778	0.491096	146.379	0.000210529	0.0012971	0.0926696	0.999559	0.999907	0.999782	0.00257722	1.75193	t10
UDP-GluNAc	3.02674	0.935235	0.302674	-0.177407	-0.0518036	16.3356	2	1.5	394.388	4096	0.539174	0.570183	0.464173	0.673919	0.980414	0.996924	0.286138	NA
UMP	4.19076	1.0452	0.419076	1.47394	2.53154	6.13417	4.35976	0.447685	122.434	0.000102254	2.50427e-07	0.000167847	0.0561906	0.00775258	1.44645e-06	2.12853e-07	-0.681957	t1
Undecanoic acid	3.27302	0.866399	0.327302	0.504713	0.865484	11.3398	2	1.5	273.775	4096	0.0310177	0.10761	0.830442	0.700681	0.0999216	0.0131224	0.0813108	t10
Uracil	3.43675	1.00359	0.343675	0.143293	0.20634	13.6842	2	1.5	330.375	4096	0.193373	0.163399	0.852941	0.997709	0.999999	0.219311	-0.0548657	NA
Urea	3.18821	1.00186	0.318821	0.0819139	0.118023	15.5716	2	1.5	375.943	4096	0.808334	0.769958	0.999991	0.999799	0.989933	0.827646	0.151841	NA
Ureidopropionic acid	3.968	1.18071	0.3968	1.26858	1.73188	8.53053	2	1.5	205.951	4096	0.00259433	0.00995666	0.963881	0.993793	0.134367	0.0017298	-0.496687	t10
Uric acid	3.13578	1.51833	0.313578	2.93564	5.88544	0.0554941	9.69724	0.13397	0.66393	5.53577e-07	1.64793e-18	4.6206e-05	2.62801e-08	2.31716e-09	3.16212e-16	7.93601e-19	0.195451	t0.5
Uridine	3.17987	2.1862	0.317987	1.29985	0.884483	16.1118	2	1.5	372.958	4096	0.618179	0.481184	0.99643	0.98949	0.999999	0.506821	0.158777	NA
Urocanic acid	3.03301	0.399055	0.303301	-0.148455	-0.351951	16.4851	2	1.5	397.998	4096	0.795131	0.892706	0.755774	0.734934	0.895657	0.855348	0.280923	NA
UTP	2.26998	1.08442	0.226998	-0.581614	-0.745489	13.7491	2.17206	0.737942	327.563	0.0127851	0.00028998	0.00567171	0.00662335	0.00611082	0.000193963	0.000262084	0.915515	t0.5
Valine	3.20713	1.05187	0.320713	0.207712	0.285819	11.8131	2.83332	0.596517	267.214	0.00121604	0.13127	0.27582	0.817743	0.91045	0.999858	0.406806	0.136108	NA
Xanthine	2.02631	2.02662	0.202631	3.97242	6.63372	0.129819	10.4755	0.0455619	1.42387	1.2719e-07	1.06129e-15	5.01609e-05	0.000620883	0.000335902	1.71857e-12	1.00563e-15	1.11817	t0.5
Xanthosine	8.70007	2.60572	0.870007	5.13337	7.04974	0.425094	4.82095	0.31941	7.74475	1.21041e-05	2.81146e-18	0.000206538	0.998826	0.876765	2.97959e-11	9.79553e-18	-4.43225	t3
Xylose	3.44339	1.38836	0.344339	0.98232	1.06686	11.3667	2	1.5	274.424	4096	0.053699	0.0844036	0.710207	0.89006	0.527749	0.0158878	-0.060383	t10
Xylulose 5-phosphate	5.73572	1.12745	0.573572	0.877388	1.18516	2.78833	5.04854	0.394146	52.4574	4.19634e-05	3.52165e-10	9.0777e-05	0.0114324	0.00522505	0.0571141	4.78255e-07	-1.96686	t0.5
