## Supplementary material for "Mouse tissue harvest-induced hypoxia rapidly alters the in vivo metabolome, between-genotype metabolite level differences, and ^13^C-tracing enrichments": Table S3

### Sheet: TableS3
Table S3: Metabolomics data for heart hypoxia at t=0 and t=2, for individual samples
Sample	1	2	3	4	5	6	7	8	9	10	11	12		Mean ± SEM		ttest of log transformed data
Time	0	0	0	0	0	0	2	2	2	2	2	2		t=0	t=2.0	p-value
1-Methylnicotinamide	1.1826	0.953256	0.520616	0.832454	1.15328	1.35779	1.15937	1.32462	0.866195	1.04886	1.18378	1.36321		1.00 ± 0.12	1.16 ± 0.07	0.27578
2-Hydroxybutyrate	0.956817	0.886566	0.919173	1.03145	1.01819	1.18781	0.721574	0.766326	0.803556	0.848621	0.895844	1.1063		1.00 ± 0.04	0.86 ± 0.06	0.0585109
2-Hydroxyglutarate	1.37626	0.867219	1.05389	0.835605	0.881797	0.985228	0.803451	0.781116	0.838215	0.637028	0.603083	0.781985		1.00 ± 0.08	0.74 ± 0.04	0.0109759
2-Methylcitric acid	1.70703	0.856612	0.882849	0.658023	0.848988	1.0465	0.660244	1.03497	0.62677	0.684333	0.67594	0.899666		1.00 ± 0.15	0.76 ± 0.07	0.151743
3-Hydroxypropionate	0.969208	0.884269	0.910591	1.02742	1.02616	1.18235	0.724542	0.788881	0.822034	0.866388	0.933764	1.14159		1.00 ± 0.04	0.88 ± 0.06	0.11241
3-Hydroxypyruvate	0.696346	0.99045	1.05756	1.39546	0.858669	1.00151	0.914693	0.914533	0.711165	1.07094	1.00376	0.673587		1.00 ± 0.1	0.88 ± 0.06	0.352316
3-Methylhistamine	0.844301	0.951595	0.983759	0.838642	1.31778	1.06393	1.56599	2.59659	1.97739	2.1009	1.80615	2.74286		1.00 ± 0.07	2.13 ± 0.19	5.02611e-05
3-Phenyllactic acid	1.0692	0.659189	0.974312	0.789357	1.29782	1.21012	0.677139	1.06997	0.764295	0.634458	0.943519	1.02438		1.00 ± 0.1	0.85 ± 0.08	0.296476
3-Phosphoglycerate	1.42085	1.17117	1.07928	0.852397	0.848791	0.627513	0.709211	0.804918	0.904771	0.629601	0.701329	0.564322		1.00 ± 0.11	0.72 ± 0.05	0.047776
4-Hydroxyphenyl pyruvic acid	0.975727	0.594047	1.26182	0.853624	1.04114	1.27364	0.0638547	0.188201	0.0508508	0.0853252	0.446875	0.275807		1.00 ± 0.11	0.19 ± 0.06	0.000372291
4-Hydroxyproline	0.935057	0.88621	1.07114	0.78854	1.17232	1.14674	1.04233	1.47743	1.09896	1.23459	1.09651	1.22839		1.00 ± 0.06	1.2 ± 0.06	0.0509053
5-Methylthioadenosine	0.811173	0.842031	1.14794	0.901033	1.22088	1.07694	0.732209	1.18874	1.00793	0.951514	0.905625	0.836477		1.00 ± 0.07	0.94 ± 0.06	0.524945
6-Phosphogluconate	0.966875	0.950492	0.929762	1.04244	1.10407	1.00637	0.633898	0.738006	0.83127	0.946142	1.00671	0.96079		1.00 ± 0.03	0.85 ± 0.06	0.0532752
Acetoacetate	1.00079	0.851285	1.12916	0.885949	1.17438	0.958433	0.121707	0.228098	0.160034	0.527477	0.236176	0.249765		1.00 ± 0.05	0.25 ± 0.06	3.53667e-05
Acetoacetyl-CoA	1.06968	0.636131	1.13213	0.639903	1.27076	1.2514	0.541179	1.17763	0.876525	1.26303	1.06997	1.6311		1.00 ± 0.12	1.09 ± 0.15	0.718321
Acetoin	1.61071	0.948799	1.10398	0.765895	1.14831	0.422312	2.00697	3.12786	3.8158	4.29467	3.17604	3.47588		1.00 ± 0.16	3.32 ± 0.32	0.000165459
Acetyl-CoA	1.21608	0.688007	1.00774	0.766041	1.32841	0.993718	0.620337	0.933393	0.875779	1.39633	0.919295	1.1005		1.00 ± 0.1	0.97 ± 0.11	0.851537
Aconitate	0.932914	1.19582	1.17173	0.741172	0.919673	1.03869	1.04981	1.16799	1.19912	1.17539	1.1186	1.07232		1.00 ± 0.07	1.13 ± 0.02	0.107639
Adenine	1.05161	0.920455	0.988863	0.983112	1.03182	1.02414	1.07853	1.20667	1.33953	1.18423	1.21024	1.40942		1.00 ± 0.02	1.24 ± 0.05	0.000663948
Adenosine	1.19152	1.06312	1.01549	0.872782	1.01631	0.840778	27.7099	23.4354	25.1792	38.9173	20.7777	35.9702		1.00 ± 0.05	28.66 ± 2.95	4.83492e-11
Adenylosuccinic acid	1.48468	1.39335	0.787553	0.793045	1.16895	0.372427	19.3946	24.6163	18.3301	34.1928	25.5253	33.0484		1.00 ± 0.17	25.85 ± 2.72	6.24365e-08
Adonitol	1.22526	0.791712	1.03582	1.08125	0.962749	0.903214	1.08829	1.11672	1.20972	1.35971	1.05661	0.876083		1.00 ± 0.06	1.12 ± 0.07	0.221779
ADP	1.2217	0.927163	1.09173	0.865894	1.17583	0.717694	0.845798	1.45303	1.25632	0.969005	1.38562	1.15583		1.00 ± 0.08	1.18 ± 0.1	0.204246
Alanine	0.950941	1.04964	1.00254	0.966554	1.0351	0.995225	1.10428	1.15544	1.07801	1.17622	1.23703	1.16947		1.00 ± 0.02	1.15 ± 0.02	0.000219022
ALCAR	0.910709	0.891359	1.05269	0.818409	1.22661	1.10022	0.673868	0.869147	0.814361	0.782783	0.895341	0.832939		1.00 ± 0.06	0.81 ± 0.03	0.020964
Allantoin	0.809761	0.865997	0.96137	1.2229	1.13554	1.00444	1.1595	1.11256	1.41507	0.962068	1.27783	1.08845		1.00 ± 0.06	1.17 ± 0.06	0.0879924
alpha-Keto-beta-Methylvalerate (KMV)	1.13634	0.880236	0.835811	1.19322	0.84539	1.10901	0.246184	0.209143	0.189802	0.204347	0.241363	0.192294		1.00 ± 0.07	0.21 ± 0.01	3.5707e-09
alpha-Ketoglutarate	1.06379	0.772374	0.969191	0.816654	0.716238	1.66175	0.188566	0.188189	0.189212	0.164465	0.171869	0.162712		1.00 ± 0.14	0.18 ± 0.01	1.2542e-07
Alpha-ketoglutarate	0.378264	0.716882	1.2964	0.938643	0.937941	1.73187	0.0953891	0.130301	0.0988052	0.0988656	0.0761291	0.104795		1.00 ± 0.19	0.1 ± 0.01	1.91141e-06
Alpha-KIC	0.816338	0.881863	0.979699	1.15321	1.02561	1.14328	0.0725672	0.0639799	0.0606668	0.057924	0.0841818	0.0535471		1.00 ± 0.06	0.07 ± 0	2.74765e-11
Alpha-KIV	0.777883	0.845617	1.04463	1.04457	1.0991	1.1882	0.127004	0.0924746	0.0915795	0.117051	0.100212	0.0585979		1.00 ± 0.06	0.1 ± 0.01	5.51255e-09
Aminoadipate	1.22653	0.694005	1.10403	1.10505	0.905705	0.964682	0.786747	1.02854	0.671921	0.914288	0.634692	0.692865		1.00 ± 0.08	0.79 ± 0.06	0.0626791
Aminoisobutyric acid	1.24589	0.783717	0.930342	0.676702	1.3173	1.04605	0.791546	1.01255	0.861807	0.838839	0.885481	0.975385		1.00 ± 0.1	0.89 ± 0.03	0.45503
Aminolevulinic acid		0.873576	0.955382	0.864461	1.26327	1.04331	0.837283	1.10802	0.912188	0.855493	1.07133	0.836075		1.00 ± 0.07	0.94 ± 0.05	0.484121
AMP	1.46936	1.27239	1.09617	0.605787	1.03804	0.518246	3.60827	3.91116	3.30378	5.09824	4.67567	6.28874		1.00 ± 0.15	4.48 ± 0.45	1.39757e-05
Anserine		0.99704	1.14654	0.782761	1.03688	1.03678	1.04953	1.36919	1.03472	0.942179	1.19921	1.31285		1.00 ± 0.06	1.15 ± 0.07	0.146692
Anthranilic acid	1.45409	0.951751	0.747126	1.0264	0.802776	1.01786	0.981118	1.29593	0.802899	0.663187	0.793867	0.687319		1.00 ± 0.1	0.87 ± 0.1	0.333034
Arachidic acid (Eicosanoic acid)	0.741342	0.971092	0.967991	1.08139	1.04143	1.19676	0.828113	1.02343	1.09501	1.06258	1.10237	1.21501		1.00 ± 0.06	1.05 ± 0.05	0.515786
Arachidonate	1.08009	0.945827	0.998728	1.06611	1.0064	0.902845	0.735428	0.880439	1.03799	0.907033	0.879749	0.986849		1.00 ± 0.03	0.9 ± 0.04	0.0929918
Arginine	1.1293	0.791493	1.16057	0.795582	1.06518	1.05788		0.995033	0.926673	0.982965	0.907941	0.92844		1.00 ± 0.07	0.95 ± 0.02	0.614084
Argininosuccinic acid	1.23756	0.688642	1.15158	0.793832	1.17327	0.955121	0.959365	1.35771	1.09253	0.894956	1.0195	1.4		1.00 ± 0.09	1.12 ± 0.09	0.342746
Asparagine	0.894745	1.08661	1.03	0.982091	0.895921	1.11063	0.947734	0.883283	0.890031	0.878517	0.935756	0.837615		1.00 ± 0.04	0.9 ± 0.02	0.029145
Aspartate	1.02568	0.810074	0.998994	0.91725	1.07628	1.17173	1.01343	1.10081	0.766129	0.92623	0.833187	0.781879		1.00 ± 0.05	0.9 ± 0.05	0.2219
ATP	0.809539	0.881651	1.0951	0.890284	1.10178	1.22164	0.341191	0.463681	0.519657	0.232754	0.442395	0.312084		1.00 ± 0.07	0.39 ± 0.04	3.54129e-05
Azelaic acid	0.79672	2.4894	0.968639	0.501342	0.643666	0.600232	1.67571	1.58895	1.0929	0.913431	0.641033	1.8916		1.00 ± 0.31	1.3 ± 0.2	0.243262
beta-Alanine	1.26554	0.865182	0.948947	0.962731	0.869858	1.08775	1.44322	1.29616	1.45241	1.36505	1.17135	0.925732		1.00 ± 0.06	1.28 ± 0.08	0.0253132
beta-Hydroxy beta-Methylbutyric acid (HMB)	1.24514	0.872209	0.987176	0.954268	0.89795	1.04326	0.969261	1.08425	1.11231	0.995708	0.966915	0.949239		1.00 ± 0.06	1.01 ± 0.03	0.765131
beta-Hydroxybutyrate (3-Hydroxybutyrate)	1.46516	0.612025	0.964964	1.01932	0.797695	1.14083	1.48699	1.1512	1.11456	1.02064	0.980039	1.92639		1.00 ± 0.12	1.28 ± 0.15	0.148253
Betaine		1.00253	0.909878	0.945922	1.05239	1.08928	1.06081	1.29343	1.14925	1.09863	1.02361	1.03543		1.00 ± 0.03	1.11 ± 0.04	0.065929
Butyryl-CoA	1.25718	0.745841	0.893724	0.965497	1.53578	0.601977	2.36971	3.87417	3.04891	3.69568	3.75674	4.43522		1.00 ± 0.14	3.53 ± 0.29	1.49673e-05
cAMP	0.725626	1.00397	1.25431	1.15904	1.05778	0.799275	1.01291	1.27584	1.19248	1.09185	1.18731	1.16878		1.00 ± 0.08	1.15 ± 0.04	0.116625
Capric acid	0.894158	0.783765	1.05306	0.955795	1.21688	1.09635	1.17043	1.63904	1.44811	1.15211	1.413	1.54868		1.00 ± 0.06	1.4 ± 0.08	0.00329787
Caproic acid	0.861443	0.691009	0.900887	0.814772	1.3864	1.34549	0.349891	0.804327	0.513042	0.423544	0.537711	0.928266		1.00 ± 0.12	0.59 ± 0.09	0.0167798
Caprylic acid	0.877647	0.934821	1.08857	0.854629	1.19147	1.05286	0.55716	1.00453	0.844633	0.698419	0.896444	0.91895		1.00 ± 0.05	0.82 ± 0.07	0.0706164
CAR(10:0)	0.81201	1.1173	0.818958	0.974115	1.57765	0.699962	6.2014	7.84153	6.14989	3.42284	7.4371	5.10908		1.00 ± 0.13	6.03 ± 0.66	1.0008e-06
CAR(12:0)	0.885448	0.948638	0.865686	1.01446	1.47236	0.813408	6.32816	7.38153	6.53043	3.46757	6.64758	4.63613		1.00 ± 0.1	5.83 ± 0.6	2.86939e-07
CAR(14:0)	1.06225	0.868083	0.866107	1.02086	1.38144	0.801265	5.57577	6.03582	6.82492	3.14822	6.33362	4.6738		1.00 ± 0.09	5.43 ± 0.55	3.19427e-07
CAR(16:0)	1.08391	0.855692	0.887647	0.968912	1.41269	0.791147	3.14092	3.50004	5.31207	1.81529	4.43921	3.87749		1.00 ± 0.09	3.68 ± 0.49	2.51527e-05
CAR(18:0)	1.50203	0.883438	0.638478	0.982542	1.10021	0.893304	6.73412	9.83728	10.7627	4.85706	13.8607	15.8514		1.00 ± 0.12	10.32 ± 1.7	8.89384e-07
CAR(18:1)	0.702979	0.978937	0.915205	0.92019	1.56531	0.917375	3.64175	4.2271	5.32387	1.68444	4.99208	3.97435		1.00 ± 0.12	3.97 ± 0.53	5.14911e-05
CAR(20:4)	0.935119	1.44307	0.685047	0.719449	1.33999	0.877323	3.91857	4.98107	3.80997	1.66263	4.03858	2.47125		1.00 ± 0.13	3.48 ± 0.49	0.000150455
CAR(3:0)	1.60404	0.774281	0.749535	1.00757	1.2533	0.611276	1.85064	2.52117	3.01006	3.93887	2.09238	2.26441		1.00 ± 0.15	2.61 ± 0.31	0.000330997
CAR(4:0)	0.996261	0.728302	0.837171	0.873757	1.46421	1.1003	3.51566	4.96379	3.85683	3.44696	4.64961	5.11342		1.00 ± 0.11	4.26 ± 0.3	3.2563e-07
CAR(5:0)	1.70201	0.626518	0.882738	0.716918	0.992865	1.07895	1.1793	1.46011	1.52951	1.3376	0.862581	1.33634		1.00 ± 0.16	1.28 ± 0.1	0.114506
CAR(6:0)	0.947719	0.691447	0.761474	0.981058	1.53897	1.07934	2.5786	3.54309	2.85745	2.12474	3.27528	3.45058		1.00 ± 0.12	2.97 ± 0.23	1.34977e-05
CAR(8:0)	0.876402	0.95008	0.760597	1.00833	1.58711	0.81749	5.17065	6.42082	5.20505	3.15981	6.44625	4.99515		1.00 ± 0.12	5.23 ± 0.49	6.48571e-07
CAR(DC5:0)	1.31192	0.844851	1.02781	0.78035	1.12439	0.910674	0.76649	1.07776	0.884108	0.812204	0.972785	0.828789		1.00 ± 0.08	0.89 ± 0.05	0.2808
Carnitine	0.662052	1.20537	1.43756	0.984515	0.963806	0.746697	0.9834	1.32169	1.4094	1.3278	1.28119	1.21463		1.00 ± 0.12	1.26 ± 0.06	0.074276
Carnosine	0.565221	1.10468	1.30353	0.805017	1.15531	1.06623	1.35958	1.75519	1.36007	1.26765	1.8666	1.95404		1.00 ± 0.11	1.59 ± 0.12	0.00779867
CDP	1.17353	0.960636	0.94989	0.863289	1.32866	0.723992	0.341479	0.861778	0.596148	0.276205	0.666434	0.421142		1.00 ± 0.09	0.53 ± 0.09	0.00543694
CDP-Ethanolamine	0.950908	0.944933	1.08861	0.907283	1.04918	1.05908	0.834083	1.12402	1.16794	1.04244	1.05297	0.981888		1.00 ± 0.03	1.03 ± 0.05	0.613363
CDP-Ribitol	0.944459	0.906896	0.925239	0.948056	1.17692	1.09843	1.16348	1.47114	1.42343	1.16756	1.36452	1.24548		1.00 ± 0.05	1.31 ± 0.05	0.00123818
Cholesterol	1.03495	0.937125	0.978598	1.09054	0.961999	0.99678	0.770924	0.901301	0.876424	0.900403	0.905331	0.953419		1.00 ± 0.02	0.88 ± 0.02	0.00733991
Choline	1.16902	0.901408	0.972735	0.771527	0.988847	1.19646	1.13731	1.18134	0.840015	1.10358	1.21463	1.33597		1.00 ± 0.07	1.14 ± 0.07	0.196749
Cinnamate	0.918508	1.04732	1.17007	0.925055	0.941115	0.997941	0.620377	0.67137	0.620667	0.573935	0.554052	0.511177		1.00 ± 0.04	0.59 ± 0.02	2.45151e-06
Citicoline	1.04878	0.945212	1.0194		1.00757	0.97904	1.12988	1.70815	1.4209	1.84334	1.49317	1.60744		1.00 ± 0.02	1.53 ± 0.1	0.000509763
Citraconate	1.0461	0.968872	1.00554	0.974183	0.891303	1.114	0.76479	0.79304	1.02784	0.613822	0.830881	0.862011		1.00 ± 0.03	0.82 ± 0.06	0.0178187
Citrate	0.942606	1.02093	1.10287	0.891296	0.929185	1.11311	0.306362	0.401172	0.350401	0.32624	0.335807	0.407323		1.00 ± 0.04	0.35 ± 0.02	9.24784e-09
Citrulline	1.03492	0.939685	1.07898	0.856472	1.1098	0.980145	0.825878	1.20373	1.04831	0.961905	1.07701	1.15504		1.00 ± 0.04	1.05 ± 0.06	0.564164
CMP	1.13646	1.06032	0.889523	0.747046	1.14037	1.02628	1.14752	1.57996	1.7108	1.42046	1.9094	1.62022		1.00 ± 0.06	1.56 ± 0.11	0.00106827
CoA		0.90154	1.26709	0.356943	1.21818	1.25624	0.510222	1.35536	0.920636	1.37882	1.05576	1.25522		1.00 ± 0.17	1.08 ± 0.13	0.676017
Creatine	0.929035	0.926253	1.10144	0.882184	1.17745	0.983635	0.906977	1.14372	1.20783	1.05728	1.19219	1.11466		1.00 ± 0.05	1.1 ± 0.05	0.144596
Creatinine	1.27591	0.853493	0.819469	1.21485	0.958245	0.878033	1.42009	1.18968	0.993641	1.3206	0.959697	1.25905		1.00 ± 0.08	1.19 ± 0.07	0.104206
CTP	0.879047	0.874017	1.08607	0.895263	1.03057	1.23503	0.151417	0.252113	0.286815	0.0878973	0.170059	0.159256		1.00 ± 0.06	0.18 ± 0.03	2.1217e-06
Cystathionine	0.853213	0.982035	1.07329	0.989524	1.14798	0.953959	1.68806	2.0062	1.92049	1.37736	1.51724	1.3447		1.00 ± 0.04	1.64 ± 0.11	0.000118139
Cysteine	0.978182	1.01573	1.11121	0.94314	0.955504	0.996234	0.645398	0.657496	0.598392	0.573472	0.570553	0.534415		1.00 ± 0.02	0.6 ± 0.02	1.52239e-07
Cysteinesulfinic acid	0.960094	0.607745	1.44569	1.11055	0.820972	1.05495	0.0503524	0.285773	0.0572191	0.116475	0.141243	0.186086		1.00 ± 0.12	0.14 ± 0.04	3.52707e-05
Cystine	1.11638	0.796788	1.03449	0.869417	1.05615	1.12677	1.01982	1.17237	1.04332	0.800512	0.807452	1.02875		1.00 ± 0.06	0.98 ± 0.06	0.793452
Cytidine	1.40393	0.796702	0.902732	0.88298	0.931576	1.08208	3.1844	3.01593	4.06186	3.86705	2.75638	3.36068		1.00 ± 0.09	3.37 ± 0.21	2.87223e-07
Cytosine		1.03956	0.981752	0.946663	1.00285	1.02918	0.914945	0.974408	0.964306	0.955576	0.938965	0.9013		1.00 ± 0.02	0.94 ± 0.01	0.0170934
Deoxyuridine	1.38741	0.816193	0.903991	0.798332	1.12977	0.964314	1.01459	1.13748	1.07057	1.07247	0.956015	0.803143		1.00 ± 0.09	1.01 ± 0.05	0.828424
Dihydroxyacetone phosphate (DHAP)	1.71188	0.984448	1.06863	0.737513	0.672259	0.825273	2.42556	2.15305	3.37117	5.42989	2.82535	3.19312		1.00 ± 0.15	3.23 ± 0.48	0.000104102
Dihydrobiopterin	0.890338	0.950438	1.25971	0.768545	1.29817	0.832804	0.646958	1.26022	0.67159	0.956679	0.710545	0.914682		1.00 ± 0.09	0.86 ± 0.1	0.275561
Dihydrouracil	2.22904	0.447858	0.566819	0.526957	1.2607	0.968626	0.516979	1.37587	0.815542	0.829467	0.84621	1.67353		1.00 ± 0.28	1.01 ± 0.17	0.738945
Dihydroxyphenylalanine (DOPA)	1.01625	0.910157	1.03963	1.07212	1.09957	0.862283	0.933615	0.874589	1.01206	1.03041	0.917136	0.922662		1.00 ± 0.04	0.95 ± 0.02	0.304431
Dimethylarginine	1.1854	0.840429	1.014	0.843845	1.15744	0.958882	0.837517	1.16093	1.12025	1.1433	0.938898	0.979494		1.00 ± 0.06	1.03 ± 0.05	0.7024
Erythrose 4-phosphate	0.568795	0.588413	1.26091	0.878789	0.99187	1.71122	1.05198	2.29716	3.82927	2.74186	2.18902	2.05683		1.00 ± 0.18	2.36 ± 0.37	0.00562759
FAD	0.783186	0.951432	1.15131	0.83371	1.18731	1.09305	0.71184	1.17933	1.03537	0.920624	0.973977	1.09313		1.00 ± 0.07	0.99 ± 0.07	0.890428
Fructose 2,6-bisphosphate	0.938326	1.05164	0.839137	0.906268	1.62557	0.639062	0.735928	1.52069	0.944331	1.09729	1.47265	0.492912		1.00 ± 0.14	1.04 ± 0.17	0.953949
Fructose 6-phosphate	0.686025	0.475926	1.0578	0.873166	0.867702	2.03938	0.863252	1.50739	3.13058	2.64755	1.47549	1.53387		1.00 ± 0.22	1.86 ± 0.35	0.0423135
Fructose	0.777343	0.838332	0.96654	1.26449	1.26381	0.889489	0.677701	0.649082	1.18074	1.14538	0.737941	0.875779		1.00 ± 0.09	0.88 ± 0.1	0.326358
Fumarate	1.19314	0.914558	0.985093	0.975013	0.840712	1.09149	0.476762	0.419144	0.49622	0.489353	0.533178	0.502568		1.00 ± 0.05	0.49 ± 0.02	3.2959e-07
Gamma-aminobutyric acid (GABA)	0.969582	0.856158	1.15582	0.959575	0.973357	1.08551	0.910761	0.984806	0.938585	1.03188	0.774974	0.99491		1.00 ± 0.04	0.94 ± 0.04	0.322781
GDP	1.15042	0.894314	0.966335	0.922705	1.17861	0.887617	0.977432	1.3274	1.03268	0.865546	1.09407	0.991726		1.00 ± 0.05	1.05 ± 0.06	0.57565
Gluconic acid	0.994929	0.791701	1.09988	0.982287	1.18379	0.947412	0.701106	0.809889	0.955469	0.683291	0.803323	0.711698		1.00 ± 0.05	0.78 ± 0.04	0.00825182
Glucose 6-phosphate	0.677802	0.502926	1.06112	0.906268	0.846369	2.00552	0.842417	1.29373	2.64344	2.06764	1.27781	1.3772		1.00 ± 0.22	1.58 ± 0.27	0.0806543
Glucose	0.571519	0.74143	1.04183	1.4008	1.09938	1.14503	0.166844	0.12055	0.308014	0.174547	0.0972668	0.248066		1.00 ± 0.12	0.19 ± 0.03	1.49768e-05
Glutamate	1.00551	0.942734	1.10299	0.942191	0.955698	1.05088	0.922018	0.98849	0.947386	0.979292		0.983748		1.00 ± 0.03	0.96 ± 0.01	0.298234
Glutamine		1.07102	1.01506	0.922943	0.99101	0.999967	0.961987	0.955765	0.951143	0.960209	0.919396	0.888616		1.00 ± 0.02	0.94 ± 0.01	0.04126
Glyceraldehyde 3-phosphate	0.973803	1.02041	1.01892	0.950728	0.975217	1.06092	0.893837	0.983562	1.0414	0.986866	1.00059	0.929269		1.00 ± 0.02	0.97 ± 0.02	0.331458
Glycerate	0.998075	0.934219	1.05887	1.1239	1.00176	0.883172	0.778223	0.737686	0.848609	0.697474	0.65776	0.66253		1.00 ± 0.04	0.73 ± 0.03	0.000153898
Glycerol 3-phosphate	1.25086	0.824792	0.939167	0.749317	1.294	0.941859	5.32566	7.18104	7.26239	5.85863	6.90901	6.56659		1.00 ± 0.09	6.52 ± 0.32	5.02074e-09
Glycerol	0.914676	0.905284	1.09398	1.07923	1.04606	0.960763	0.972079	1.01162	1.0835	1.02463	0.946448	1.13072		1.00 ± 0.03	1.03 ± 0.03	0.524094
Glycine		1.07286	0.920639	0.991243	1.03774	0.977522	1.09159	1.11486	1.08757	1.11569	1.11511	1.02599		1.00 ± 0.03	1.09 ± 0.01	0.0109535
GMP	1.32182	1.10382	0.912145	0.820282	1.08842	0.753509	7.50878	10.0761	9.77076	13.7349	10.3972	14.6009		1.00 ± 0.09	11.01 ± 1.09	5.32581e-09
GSH	1.13597	0.846054	1.23874	0.355174	1.39183	1.03223	2.03279	3.79641	2.15979	5.53356	2.61181	3.93109		1.00 ± 0.15	3.34 ± 0.55	0.000787059
GSSG	0.878939	0.930543	1.03507	0.874652	1.20434	1.07645	0.813837	0.993372	1.13679	0.813742	1.07327	0.896836		1.00 ± 0.05	0.95 ± 0.06	0.550538
GTP	0.949106	0.769337	1.00476	0.927723	0.986797	1.36228	0.347326	0.394238	0.427056	0.199541	0.317033	0.255085		1.00 ± 0.08	0.32 ± 0.03	8.83854e-06
Guanidinosuccinic acid	0.43389	0.70674	0.809156	1.84638	1.48733	0.716504	0.956981	0.928669	0.691123	0.58005	1.16292	2.08157		1.00 ± 0.22	1.07 ± 0.22	0.745294
Guanidoacetic acid	1.42389	0.804203	0.956622	0.766725	1.151	0.897567	0.938098	0.983542	1.1119	1.0235	1.04373	0.926132		1.00 ± 0.1	1.00 ± 0.03	0.79811
Guanine	1.2333	0.599287	1.01168	0.948237	0.680841	1.52665	22.2495	26.0457	28.4885	36.6015	23.7046	35.01		1.00 ± 0.14	28.68 ± 2.42	1.76377e-09
Guanosine	1.10057	0.847238	0.847937	0.878975	1.25783	1.06746	7.19071	6.92888	7.88841	10.4236	6.15519	8.89869		1.00 ± 0.07	7.91 ± 0.63	1.98835e-09
Heneicosylic acid (Heneicosanoic acid)	1.07849	0.971498	0.969387	1.02642	0.99178	0.962431	0.866871	0.947489	0.891184	0.92148	0.952106	1.08054		1.00 ± 0.02	0.94 ± 0.03	0.127294
Heptadecanoic acid	1.05265	0.99401	0.847631	1.0265	0.997967	1.08124	0.78429	0.989819	1.12084	1.01497	0.988152	1.06008		1.00 ± 0.03	0.99 ± 0.05	0.872909
Heptanoic acid	0.873789	0.780964	1.3621	0.890789	0.955872	1.13649	0.841579	1.14388	1.23584	0.954059	1.14718	1.27013		1.00 ± 0.09	1.1 ± 0.07	0.358338
Heptylic acid	0.950933	0.882835	1.06428	0.875657	1.15	1.0763	0.573651	0.939847	0.849708	0.72075	0.826341	0.926853		1.00 ± 0.05	0.81 ± 0.06	0.030763
Hexanoyl-CoA		0.90154	1.26709	0.356943	1.21818	1.25624	0.510222	1.35536	0.920636	1.37882	1.05576	1.25522		1.00 ± 0.17	1.08 ± 0.13	0.676017
Histamine	2.09393	0.63087	1.11792	0.838459	0.68637	0.632453	0.760721	0.47722	0.383995	0.792202	0.452509	0.597975		1.00 ± 0.23	0.58 ± 0.07	0.0581296
Histidine		1.00017	0.919272	1.08399	0.812727	1.18384	1.40386	1.68358	0.830878	1.38148	1.05009	1.53876		1.00 ± 0.06	1.31 ± 0.13	0.0876924
Homocysteine	0.934208	1.06753	1.00702	0.93035	0.975523	1.08536	0.998682	1.03232	1.02335	1.0234	1.02448	0.959464		1.00 ± 0.03	1.01 ± 0.01	0.694919
Homoserine	1.07786	1.00296	1.06946	1.01469	0.887433	0.947601	1.16028	1.26567	1.03767	1.17262	1.10394	0.988495		1.00 ± 0.03	1.12 ± 0.04	0.0375806
Hypotaurine		1.08118	1.04095	0.938884	0.902692	1.0363	1.01012	1.2171	1.07216	0.934422	0.9399	0.863603		1.00 ± 0.03	1.01 ± 0.05	0.971837
Hypoxanthine	0.938859	0.943858	0.758878	0.780516	1.60899	0.9689	7.54796	7.06205	7.86422	8.1795	6.13401	7.81425		1.00 ± 0.13	7.43 ± 0.3	9.30951e-09
Imidazoleacetic acid	0.948453	1.09359	0.731533	0.496412	1.30179	1.42822	1.11216	2.7281	1.35212	0.939101	1.40862	2.53498		1.00 ± 0.14	1.68 ± 0.31	0.0653261
IMP	1.16867	0.680551	1.03423	0.940634	1.0594	1.11652	13.7148	15.3057	17.0613	29.3912	15.2937	32.9535		1.00 ± 0.07	20.62 ± 3.4	9.03686e-09
Indoleacetic acid	0.747451	0.948986	1.00016	1.22529	1.13434	0.943768	0.271465	0.389827	0.557523		0.314282	0.543519		1.00 ± 0.07	0.42 ± 0.06	0.000201067
Indolealdehyde		1.05676	0.962196	0.898127	1.06929	1.01363	0.947572	0.850337	1.00188	0.968839	0.917831	0.893153		1.00 ± 0.03	0.93 ± 0.02	0.100786
Indolelactic acid	1.01163	0.861488	1.34972	1.18802	0.529507	1.05963	0.761844	0.938224	0.870749	0.45648	0.610382	0.689679		1.00 ± 0.12	0.72 ± 0.07	0.097545
Indolepropionic acid	0.995316	0.923233	1.0224	1.07729	1.10508	0.876684	0.956778	0.877289	0.992725	1.02111	0.902406	0.918127		1.00 ± 0.04	0.94 ± 0.02	0.234663
Inosine	1.29217	1.3226	0.882029	0.733183	1.11349	0.656532	150.518	156.316	203.321	205.6	156.07	172.414		1.00 ± 0.12	174.04 ± 10.08	3.00368e-12
Inotisol	1.02164	0.905852	1.02441	1.065	1.11625	0.866851	0.947115	0.873614	1.01034	1.02892	0.904936	0.898741		1.00 ± 0.04	0.94 ± 0.03	0.274092
Isobutyryl-CoA	1.25718	0.745841	0.893724	0.965497	1.53578	0.601977	2.36971	3.87417	3.04891	3.69568	3.75674	4.43522		1.00 ± 0.14	3.53 ± 0.29	1.49673e-05
Isocitrate	0.957532	1.01316	1.12232	0.874696	0.925213	1.10709	0.352261	0.498308	0.442489	0.465412	0.415922	0.511889		1.00 ± 0.04	0.45 ± 0.02	3.76327e-07
Isoleucine	1.18312	0.874931	0.859388	0.967568	0.944851	1.17014	1.03086	1.17568	1.14126	1.18281	1.54307	1.04497		1.00 ± 0.06	1.19 ± 0.08	0.0661424
Itaconic acid	0.833221	0.869499	1.1423	0.798629	1.25467	1.10168	0.706718	0.822838	0.889615	0.64938	0.879866	0.803559		1.00 ± 0.08	0.79 ± 0.04	0.0362849
Kynurenic acid	1.15765	0.814939	0.613024	0.47697	2.29078	0.646632	0.816175	0.700482	0.733442	1.2284	1.06584	0.476505		1.00 ± 0.28	0.84 ± 0.11	0.787184
Kynurenine	2.4733	0.10412	0.109804	0.145495	0.102226	3.06506	0.177994	0.176098	0.158544	0.136142	0.154325	0.154525		1.00 ± 0.56	0.16 ± 0.01	0.304629
Lactate	1.03334	1.28133	0.863689	1.21135	0.867811	0.74248	3.76787	3.90806	4.1895	4.37051	4.16788	4.11116		1.00 ± 0.09	4.09 ± 0.09	2.01248e-08
Lauric acid	1.35984	0.779152	1.19053	0.555225	0.899963	1.21529	1.40452	1.63056	1.49416	2.08863	0.708622	1.32673		1.00 ± 0.12	1.44 ± 0.18	0.103241
Leucine	1.1784	0.830112	0.888322	0.921653	1.00798	1.17353	0.924935	1.02583	1.06339	1.00488	1.35571	1.0458		1.00 ± 0.06	1.07 ± 0.06	0.403818
Linoleate	1.06367	0.903868	0.997773	1.09298	0.907018	1.03469	0.81445	0.934724	1.1574	0.899647	0.965417	0.94312		1.00 ± 0.03	0.95 ± 0.05	0.389145
Lysine	1.53657	0.788774	0.939409	0.847268	0.794227	1.09375	0.866437	0.98373	0.82087	0.954248	0.869195	0.820721		1.00 ± 0.12	0.89 ± 0.03	0.408268
Malate	1.09455	1.05812	0.875558	1.01712	0.961803	0.99285	0.523862	0.566268	0.416155	0.494327	0.569023	0.427666		1.00 ± 0.03	0.5 ± 0.03	7.07482e-07
Malonate	0.92147	1.00033	0.971183	0.954477	1.0437	1.10884	0.747625	0.736407	0.795099	0.792586	0.738121	0.827888		1.00 ± 0.03	0.77 ± 0.02	1.77199e-05
Malonyl-CoA	0.731992	0.933647	1.44053	1.02175	1.11567	0.75642	1.65922	3.03306	3.34494	2.89373	2.68628	2.62978		1.00 ± 0.11	2.71 ± 0.23	3.9142e-05
Mannose	0.0724793	1.31241	0.0094618	1.63461	1.02025	1.95078	0.24511	0.313004	0.529508	0.492547	0.00944985	0.0397642		1.00 ± 0.33	0.27 ± 0.09	0.390894
Methionine		1.00917	0.924697	0.972591	1.03062	1.06292	1.26705	1.19268	0.986904	1.09642	1.11783	1.05374		1.00 ± 0.02	1.12 ± 0.04	0.0382774
Methylmalonate	1.14254	0.881528	0.911884	0.943715	0.981923	1.13841	0.875356	1.03277	0.964863	1.06998	1.1366	0.930377		1.00 ± 0.05	1.00 ± 0.04	0.96018
Methylmalonic acid	1.01634	1.30078	1.28309	0.842355	1.08019	0.477247	9.01527	11.7767	11.5755	9.87182	11.6025	10.5274		1.00 ± 0.13	10.73 ± 0.46	3.01424e-08
Mevalonic acid	0.621986	0.991979	1.0405	0.788772	1.42678	1.12998	0.927073	1.14578	1.15111	0.877747	1.041	1.20192		1.00 ± 0.11	1.06 ± 0.05	0.53496
Myristic acid	1.39561	0.753171	1.12126	0.991072	0.911356	0.827533	0.965584	1.02982	1.06944	0.844021	0.923061	0.932608		1.00 ± 0.09	0.96 ± 0.03	0.826177
N-Acetylalanine		0.718575	0.952081	0.952251	1.52101	0.856083	1.18853	2.67834	1.39079	1.16008	1.95663	2.98339		1.00 ± 0.14	1.89 ± 0.32	0.0220803
N-Acetylasparagine	0.99974	1.45066	1.14099	0.950967	0.67982	0.777819	1.04006	0.82968	1.15461	1.42229	0.925372	0.993527		1.00 ± 0.11	1.06 ± 0.08	0.589908
N-Acetylaspartate	1.13664	0.918488	1.09315	1.24561	0.730946	0.875165	0.988064	1.32883	0.981003	1.08813	0.948981	1.07117		1.00 ± 0.08	1.07 ± 0.06	0.448018
N-Acetyl-D-glucosamine	0.930957	0.907275	1.3127	0.907284	1.24006	0.701728	1.55285	1.22201	2.0047	1.55518	1.75782	1.5454		1.00 ± 0.09	1.61 ± 0.11	0.00185524
N-acetylglutamate	0.880919	0.97073	1.09451	1.06456	0.947453	1.04184	1.63893	1.79246	1.74016	1.6504	1.53945	1.56611		1.00 ± 0.03	1.65 ± 0.04	2.37719e-07
N-Acetylglutamine	0.538948	0.860318	1.22189	1.3734	0.897628	1.10782	0.641521	0.60902	0.481347	1.23408	0.693993	0.666764		1.00 ± 0.12	0.72 ± 0.11	0.10852
N-Acetylglycine	1.49034	0.930522	0.790079	0.830146	0.929148	1.02977	0.841795	0.809222	0.84433	0.922466	0.996156	0.734879		1.00 ± 0.1	0.86 ± 0.04	0.217452
N-Acetylleucine	1.46111	0.235967	0.818461	0.865909	1.28331	1.33524	0.761524	1.03605	0.704592	0.592555	0.775672	0.808901		1.00 ± 0.19	0.78 ± 0.06	0.690805
N-Acetylmethionine		1.07991	1.02502	0.845418	1.01819	1.03147	0.999358	1.12452	1.41162	0.915561	1.85357	1.52259		1.00 ± 0.04	1.3 ± 0.15	0.0952247
N-Acetylneuraminic acid	1.26317	0.776673	1.17203	0.950339	1.06133	0.776455	1.14537	1.13114	1.21252	1.24255	1.24625	1.21289		1.00 ± 0.08	1.2 ± 0.02	0.0437147
N-Acetylserine	1.018	0.921661	1.06963	0.736955	1.22595	1.02781	0.893135	1.18009	1.09254	0.979808	1.12274	1.00938		1.00 ± 0.07	1.05 ± 0.04	0.530978
NAD+	0.940679	0.843794	1.115	0.876874	1.16506	1.0586	0.621045	0.873175	0.978563	0.681825	0.916042	0.763012		1.00 ± 0.05	0.81 ± 0.06	0.0343485
NADH		1.14263	1.32001	0.616407	1.29169	0.629253	0.886889	2.0497	1.04629	1.47454	1.29461	2.1276		1.00 ± 0.16	1.48 ± 0.21	0.108298
NADP+	0.986501	0.845899	1.0269	0.87482	1.17657	1.08931	0.57611	0.838825	0.801264	0.525105	0.767613	0.693874		1.00 ± 0.05	0.7 ± 0.05	0.00289735
NADPH	0.884673	1.07756	1.12078	0.686637	1.3223	0.908055	0.117036	1.32555	0.556998	0.733861	0.446074	1.12527		1.00 ± 0.09	0.72 ± 0.18	0.163608
N-Formylmethionine	0.780412	0.97781	1.1669	0.898592	1.11283	1.06345	1.02499	1.37345	1.24561	1.14252	1.42132	1.16388		1.00 ± 0.06	1.23 ± 0.06	0.0244227
Niacin		1.04088	0.953451	0.97022	0.92887	1.10658	0.672239	0.949683	0.651859	0.798856	0.624114	0.728518		1.00 ± 0.03	0.74 ± 0.05	0.0026243
Nicotinamide	1.04853	1.01578	1.17924	0.805808	1.08289	0.867751	1.35005	1.44459	1.43623	1.76177	1.48506	1.73651		1.00 ± 0.06	1.54 ± 0.07	0.000154921
Nonanoic acid	1.00557	0.889201	1.03214	1.06899	0.927818	1.07628	0.865051	0.940808	0.923338	0.894552	0.88167	1.00393		1.00 ± 0.03	0.92 ± 0.02	0.0545433
Norvaline	1.00444	0.851177	0.963529	0.875914	1.12744	1.17749	0.872625	1.20833	1.00516	1.04815	1.30459	1.02993		1.00 ± 0.05	1.08 ± 0.06	0.371333
N-Trimethyllysine	1.16854	0.814584	0.911885	1.08701	1.07318	0.944806	0.53559	0.697172	0.622752	0.62627	0.541307	0.626857		1.00 ± 0.05	0.61 ± 0.02	2.85033e-05
Oleic acid	0.971774	0.792662	1.32504	1.10979	0.534374	1.26636	0.566261	1.13321	0.901188	0.412232	0.525941	1.03749		1.00 ± 0.12	0.76 ± 0.12	0.206648
O-Phosphoethanolamine	1.23726	0.886962	0.999135	0.93663	0.953689	0.986321	0.855802	0.939361	0.964599	0.96797	0.928924	0.872682		1.00 ± 0.05	0.92 ± 0.02	0.165684
O-Phosphoserine	1.15979	0.9313	1.01902	0.754603	0.858921	1.27636	0.387194	0.471124	0.4596	0.381885	0.419995	0.394867		1.00 ± 0.08	0.42 ± 0.02	1.86854e-06
Ornithine		0.87369	0.806649	1.12995	1.0275	1.16221	0.807127	0.840434	0.785015	0.876662	0.871049	0.822617		1.00 ± 0.07	0.83 ± 0.01	0.0307495
Orotate	1.23001	1.04351	0.985323	0.981776	0.923082	0.836296	1.05164	0.865026	1.06535	0.936694	0.84213	0.91176		1.00 ± 0.05	0.95 ± 0.04	0.441202
Oxaloacetate	0.850914	1.01314	0.86732	0.797316	1.48663	0.984679	0.694091	0.57008	0.536291	1.06183	0.794927	0.596357		1.00 ± 0.1	0.71 ± 0.08	0.0304212
Palmitate	1.00684	0.940893	1.04346	0.988866	0.999157	1.02078	0.708543	0.91821	0.940766	0.903078	0.849872	0.979648		1.00 ± 0.01	0.88 ± 0.04	0.0257313
Pantothenic acid	0.568204	1.20551	1.18504	1.0805	0.896088	1.06466	0.898474	0.862524	0.794002	0.65847	0.813233	0.977119		1.00 ± 0.1	0.83 ± 0.04	0.241448
Pentadecanoic acid	1.10234	1.03986	0.863887	0.920756	1.00995	1.0632	0.80803	0.939805	0.883061	0.840326	0.84977	0.930921		1.00 ± 0.04	0.88 ± 0.02	0.0155384
Pentanoic acid		0.933217	1.03217	0.901637	1.0739	1.05907	0.64874	0.844501	0.46704	0.713836	0.705019	0.859504		1.00 ± 0.03	0.71 ± 0.06	0.00711172
Phenylalanine	1.71715	0.872936	0.726843	0.84948	0.814808	1.01878	0.950783	0.920465	0.729579	0.700405	0.812618	0.798553		1.00 ± 0.15	0.82 ± 0.04	0.255983
Phosphocholine	1.06739	0.742249	1.23776	0.885926	1.07989	0.986784	0.892138	1.15512	1.21258	0.979605	1.02339	0.991996		1.00 ± 0.07	1.04 ± 0.05	0.581384
Phosphocreatine	0.565406	0.922461	1.13002	0.806179	1.13067	1.44526	0.0879568	0.122211	0.12446	0.0605558	0.0697134	0.0634423		1.00 ± 0.12	0.09 ± 0.01	1.38039e-07
Phosphoenolpyruvate	1.01866	0.975412	1.07461	0.945488	0.949244	1.03659	0.968696	1.05867	1.10284	1.0107	0.95483	1.19814		1.00 ± 0.02	1.05 ± 0.04	0.288139
Pimelate	0.967299	1.03909	0.910044	0.824387	0.920728	1.33846	0.314061	0.389183	0.322364	0.366892	0.332842	0.303464		1.00 ± 0.07	0.34 ± 0.01	8.46665e-08
Pipecolic acid	0.558102	0.947341	1.10588	0.964365	1.49071	0.933604	1.02494	1.27353	1.20975	0.927571	1.10703	0.968194		1.00 ± 0.12	1.09 ± 0.06	0.428077
Proline	1.9273	0.59227	0.943122	0.912205	0.739953	0.88515	1.07521	1.34381	0.945176	1.09874	1.08623	1.32762		1.00 ± 0.19	1.15 ± 0.06	0.265675
Propionic acid	1.48886	0.72165	0.827341	0.841747	1.17982	0.940577	1.40347	1.85158	2.05301	2.26455	1.64818	1.73938		1.00 ± 0.12	1.83 ± 0.12	0.000692717
Propionyl-CoA	1.7499	0.685746	1.21421	1.09152	0.92623	0.332396	1.34964	3.41525	2.56891	9.36814	1.39309	4.52971		1.00 ± 0.2	3.77 ± 1.22	0.00993331
Propionylglycine		0.948528	1.02023	0.704578	1.32019	1.00648	0.94073	0.841104	1.29032	1.06283	1.31147	0.940911		1.00 ± 0.1	1.06 ± 0.08	0.589247
Prostaglandin E2	1.1233	0.973546	0.944676	0.874894	0.982605	1.10098	0.776085	1.07091	1.10794	1.01968	0.795863	1.1538		1.00 ± 0.04	0.99 ± 0.07	0.799379
Pterin	1.03178	0.916212	0.954945	1.07451	1.05671	0.96584	1.05221	0.945025	0.93448	0.977559	0.895691	0.90018		1.00 ± 0.03	0.95 ± 0.02	0.18894
Pyridoxine	1.35043	0.661416	0.870765	0.867181	1.14069	1.10952		0.854889	0.74554	0.851961	0.834104	0.75715		1.00 ± 0.1	0.81 ± 0.02	0.14645
Pyruvate	1.11015	0.930726	0.823474	0.96458	0.913023	1.25805	0.435881	0.39622	0.448643	0.44132	0.410329	0.379198		1.00 ± 0.06	0.42 ± 0.01	1.67722e-07
Quinolinic acid	0.559875	0.806074	1.18363	1.14849	1.26126	1.04067	0.0767753	0.109259	0.176161	0.0277296	0.0522301	0.0786982		1.00 ± 0.11	0.09 ± 0.02	4.4405e-06
Riboflavin	1.04048	1.06985	0.89734	0.831066	1.09675	1.06451	0.66568	1.17951	1.04379	0.843382	0.778507	0.71801		1.00 ± 0.04	0.87 ± 0.08	0.162391
Ribose 5-phosphate	1.74041	0.419047	0.72182	0.885495	0.950848	1.28238	4.80139	5.8473	5.8591	6.69742	5.27889	6.90923		1.00 ± 0.19	5.9 ± 0.33	4.26495e-06
Ribose		0.982874	0.971339	0.922677	1.00876	1.11435	1.51917	1.38757	1.56434	1.65314	1.29771	1.62051		1.00 ± 0.03	1.51 ± 0.06	2.1854e-05
Ribulose 5-phosphate	0.812638	0.958375	1.18487	0.793277	1.28702	0.963818	5.52445	5.81334	7.11673	11.51	5.40612	9.21434		1.00 ± 0.08	7.43 ± 1	1.13923e-07
S-Adenosylhomocysteine	1.00137	0.95045	1.06848	0.687234	0.979045	1.31341	1.25167	1.44614	1.29534	1.17919	1.24656	1.33548		1.00 ± 0.08	1.29 ± 0.04	0.0130526
Sedoheptulose 7-phosphate	1.43615	0.731827	0.970876	1.06947	0.913082	0.878595	1.30562	1.11624	1.51061	1.70938	1.22383	1.59806		1.00 ± 0.1	1.41 ± 0.09	0.0112668
Sedoheptulose	0.885144	0.952774	0.922743	1.09723	1.17616	0.965946	0.781078	0.812283	1.09929	0.798896	0.658264	0.715678		1.00 ± 0.05	0.81 ± 0.06	0.0268553
Serine	1.61636	0.959624	0.947914	0.607209	0.971025	0.897869	1.02242	1.15936	1.02736	1.11366	1.28728	0.928554		1.00 ± 0.14	1.09 ± 0.05	0.388183
sn-Glycerol 3-phosphate	1.25086	0.824792	0.939167	0.749317	1.294	0.941859	5.32566	7.18104	7.26239	5.85863	6.90901	6.56659		1.00 ± 0.09	6.52 ± 0.32	5.02074e-09
Sphingosine 1-phosphate	1.30611	0.68454	0.951577	0.928652	1.212	0.917114	0.491778	0.489426	0.652497	0.290676	0.969171	0.728443		1.00 ± 0.09	0.6 ± 0.1	0.0173225
Stearate	1.12663	0.896122	0.961308	0.997911	0.99967	1.01836	0.768274	0.933815	1.00843	0.9724	0.939136	1.04058		1.00 ± 0.03	0.94 ± 0.04	0.285986
Suberic acid	1.02789	0.813832	1.6778	0.679146	0.988605	0.812724	0.825614	1.02562	1.18475	1.05711	0.722078	1.09472		1.00 ± 0.15	0.98 ± 0.07	0.921725
Succinate	1.0617	1.37952	1.18455	0.894102	0.997538	0.482599	9.5725	10.6964	9.97778	9.89823	10.0048	9.21129		1.00 ± 0.12	9.89 ± 0.2	2.44321e-08
Tartaric acid	0.973962	1.02286	0.999232	0.984673	1.16242	0.856848	0.733611	1.02016	0.8336	1.17345	0.935749	1.02236		1.00 ± 0.04	0.95 ± 0.06	0.498801
Taurine	0.889346	1.06193	1.04712	0.993675	0.906156	1.10178	0.905608	0.886159	0.897014	0.871614	0.93619	0.844662		1.00 ± 0.04	0.89 ± 0.01	0.0146766
Threonine	1.26367	0.969708	1.01028	0.76881	0.860792	1.12674	0.98087	1.05234	0.908176	0.872913	0.886028	0.937308		1.00 ± 0.07	0.94 ± 0.03	0.530602
Thymine	1.14964	0.856671	1.08801	1.20497	0.653893	1.04682	1.24829	1.02051	0.718951	0.785277	0.724123	0.430977		1.00 ± 0.08	0.82 ± 0.11	0.221953
TMP	1.37188	0.41604	0.6763	0.855062	1.22668	1.45404	0.672488	1.08279	0.669109	1.5199	0.605501	1.34019		1.00 ± 0.17	0.98 ± 0.16	0.989615
Tridecanoic acid	1.00445	1.18379	0.847209	0.841572	1.03121	1.09177	1.48266	1.72382	1.81153	1.62467	1.50515	1.60155		1.00 ± 0.06	1.62 ± 0.05	1.75801e-05
Tryptamine	1.14681	0.888247	0.951496	0.993886	1.00961	1.00995	0.789571	0.923916	0.993705	0.954774	0.964105	1.01518		1.00 ± 0.03	0.94 ± 0.03	0.246707
Tryptophan	1.88611	0.661511	0.787362	0.830537	0.88992	0.944561	0.738161	0.788646	0.741938	0.532916	0.64697	0.670361		1.00 ± 0.18	0.69 ± 0.04	0.0706673
Tryptophol	0.6202	0.775964	1.05636	1.3704	1.06843	1.10865	0.195444	0.154448	0.362296	0.193174	0.121617	0.285306		1.00 ± 0.11	0.22 ± 0.04	1.48937e-05
TTP	0.754056	1.07396	1.32842	0.829513	1.33543	0.67862	0.403734	0.739475	0.64808	0.499276	0.553591	1.00308		1.00 ± 0.12	0.64 ± 0.09	0.0282745
Tyrosine		0.786682	1.04837	1.0187	1.01204	1.13421	1.12692	1.08765	1.21201	0.829159	0.961208	0.992054		1.00 ± 0.06	1.03 ± 0.06	0.688893
UDP	1.15402	1.01984	1.05269	0.843014	1.23754	0.692899	0.678603	1.28817	1.00994	0.715157	1.30735	0.842969		1.00 ± 0.08	0.97 ± 0.11	0.778662
UDP-glucose	1.09384	0.96549	1.07776	0.878967	1.12041	0.863534	0.629916	0.831143	0.775444	0.627628	0.78989	0.705829		1.00 ± 0.05	0.73 ± 0.04	0.000812487
UDP-glucuronic acid	1.00502	0.874417	1.07291	0.970793	1.17112	0.905739	0.730381	1.0197	0.976918	0.854201	0.786237	0.811244		1.00 ± 0.04	0.86 ± 0.05	0.0550534
UDP-GluNAc	1.15325	0.81866	1.01893	0.796653	1.293	0.919502	0.996679	1.34124	1.27583	1.19814	1.31574	1.31072		1.00 ± 0.08	1.24 ± 0.05	0.0321033
UMP	1.2778	0.989511	0.853899	0.710918	1.24739	0.920474	2.24138	2.69638	2.73192	3.22607	3.14218	3.10447		1.00 ± 0.09	2.86 ± 0.15	1.81845e-06
Undecanoic acid	1.15775	0.964551	0.883215	1.26026	0.969766	0.764458	1.41018	1.26243	0.938259	1.15974	0.938991	1.10611		1.00 ± 0.07	1.14 ± 0.08	0.21854
Uracil	1.3702	0.845502	0.810887	1.02013	0.972437	0.980846	2.6938	2.8546	2.91842	2.59756	2.23967	2.98955		1.00 ± 0.08	2.72 ± 0.11	4.03921e-07
Urea	4.97364	0.00344186	0.133717	0.188884	0.538481	0.161839	0.00265649	0.00188156	0.158596	0.0123526	0.0120296	0.126516		1.00 ± 0.8	0.05 ± 0.03	0.0738737
Ureidopropionic acid	3.10911	0.220272	0.806003	0.453561	0.750007	0.661045	0.844715	0.537237	0.889755	0.718486	0.613929	0.502624		1.00 ± 0.43	0.68 ± 0.07	0.885144
Uric acid		0.907149	0.91438	1.04727	1.1506	0.980597	2.82593	3.4776	3.07002	2.71574	3.30887	3.17879		1.00 ± 0.05	3.1 ± 0.12	1.2126e-08
Uridine	1.37749	0.760749	0.983959	0.96152	0.954867	0.961421	2.6008	2.58147	3.31212	3.84673	2.45353	2.90061		1.00 ± 0.08	2.95 ± 0.22	1.20535e-06
Urocanic acid	0.699547	0.976071	0.975134	0.764994	1.35504	1.22921	0.788285	0.575454	2.24419	1.81883	0.504249	0.676585		1.00 ± 0.1	1.1 ± 0.3	0.862358
UTP	0.825248	0.919084	1.09435	0.815962	1.02343	1.32193	0.230537	0.399176	0.428413	0.192224	0.336271	0.244865		1.00 ± 0.08	0.31 ± 0.04	1.21197e-05
Valine	1.15978	0.854361	0.894276	0.940381	0.974584	1.17661	0.874253	1.03165	0.957334	1.04896	1.17748	0.944157		1.00 ± 0.06	1.01 ± 0.04	0.901901
Xanthine	1.41061	0.975751	0.911917	0.837822	1.01158	0.852314	67.5655	75.4912	88.3693	78.4813	81.7663	82.4771		1.00 ± 0.09	79.03 ± 2.89	2.19099e-13
Xanthosine	1.04518	0.772706	0.576746	0.885213	1.20634	1.51382	10.6933	10.6357	13.3542	12.0558	11.0588	10.519		1.00 ± 0.14	11.39 ± 0.46	9.51407e-09
Xylose	0.53862	1.00298	1.00583	1.39795	0.904021	1.15059	0.4186	0.337672	0.58758	0.409163	0.277208	0.743371		1.00 ± 0.12	0.46 ± 0.07	0.00253403
Xylulose 5-phosphate	0.812638	0.958375	1.18487	0.793277	1.28702	0.963818	5.52445	5.81334	7.11673	11.51	5.40612	9.21434		1.00 ± 0.08	7.43 ± 1	1.13923e-07
