## Supplementary material for "Mouse tissue harvest-induced hypoxia rapidly alters the in vivo metabolome, between-genotype metabolite level differences, and ^13^C-tracing enrichments": Table S4

### Sheet: TableS4
Table S4: Metabolomics data for skeletal muscle hypoxia at t=0 and t=1, for individual samples
Sample	1	2	3	4	5	6	7	8	9	10	11	12		Mean ± SEM		ttest of log transformed data
Time	0	0	0	0	0	0	1	1	1	1	1	1		t=0	t=1.0	p-value
1-Methylnicotinamide	1.27953	0.960043	0.75689	1.07073	0.976439	0.956372	0.806365	0.858673	0.731601	1.02297	1.00021	0.878066		1.00 ± 0.07	0.88 ± 0.05	0.201727
1-Octadecanol	0.9925	0.91026	1.0475	0.931268	1.1114	1.00707		0.959378	0.994177	1.00908	1.01391	0.980368		1.00 ± 0.03	0.99 ± 0.01	0.853325
2-Hydroxybutyrate	0.866162	0.863513	0.92847	0.984049	1.17316	1.18465	0.785475	0.861109	1.12736	0.991097	1.14832	1.1244		1.00 ± 0.06	1.01 ± 0.06	0.959897
2-Methylcitric acid	0.804822	1.28067	1.00521	0.864355	1.30601	0.73893	0.680071	0.949067	1.2749	0.574575	1.19059	0.512036		1.00 ± 0.1	0.86 ± 0.13	0.345881
2-Oxoadipic acid	0.868607	0.989248	1.64157	0.962048	0.661024	0.877504	0.568351	0.815107	1.04485	0.911448	1.105	1.07472		1.00 ± 0.14	0.92 ± 0.08	0.679582
3-Hydroxypropionic acid	0.567917	0.892832	1.53178	0.618631	1.32519	1.06365	0.915246	1.00968	0.765611	1.14781	1.17222	0.766579		1.00 ± 0.16	0.96 ± 0.07	0.946522
3-Phosphoglycerate	0.586773	1.13508	1.04315	0.821226	1.06567	1.34809	1.0006	0.927635	1.18222	1.20983	1.11583	0.900049		1.00 ± 0.11	1.06 ± 0.05	0.546712
4-Hydroxyphenyl pyruvic acid	1.09068	0.95204	1.01946	0.661635	1.11637	1.15981	1.06615	1.27236	0.843241	0.348631	0.466569	1.16517		1.00 ± 0.07	0.86 ± 0.16	0.330328
5-Methylthioadenosine	0.99927	1.08283	0.881919	0.958102	1.12788	0.950001	1.02471	0.829226	1.08066	0.726207	0.911794	1.04932		1.00 ± 0.04	0.94 ± 0.06	0.35398
6-Phosphogluconic acid	0.641126	1.41632	1.45073	0.757068	0.824667	0.910092	0.998378	1.29095	1.66744	0.851841	0.592336	0.572879		1.00 ± 0.14	1.00 ± 0.17	0.89103
Acetoin		0.678041	1.34052	1.03812	0.800533	1.14278		0.918394	0.947357	0.804023	0.750282	0.772031		1.00 ± 0.12	0.84 ± 0.04	0.282881
Acetyl-CoA	0.701042	1.74642	0.854852	0.33091	1.43369	0.933087	0.578348	1.01552	0.607858	0.743865	0.940252	0.81703		1.00 ± 0.21	0.78 ± 0.07	0.606225
Aconitic acid	1.07716	1.17837	0.923628	0.735507	1.06911	1.01622	0.795982	0.754014	0.730277	0.799336	1.03221	0.848669		1.00 ± 0.06	0.83 ± 0.04	0.0519293
Adenine	0.801781	1.07322	1.13096	0.965407	1.11525	0.913377	1.02978	1.14808	1.34552	0.987133	1.14751	0.92984		1.00 ± 0.05	1.1 ± 0.06	0.253428
Adenosine	0.847579	1.27867	0.985482	0.72526	1.27237	0.890641	0.739362	0.671395	0.835547	0.712612	1.07105	0.726341		1.00 ± 0.09	0.79 ± 0.06	0.0831234
Adenylosuccinic acid	0.402249	1.15512	1.26147	0.354347	1.56421	1.26261	0.854022	1.23363	1.17858	1.36544	0.952254	0.538025		1.00 ± 0.2	1.02 ± 0.12	0.684451
Adonitol	0.994899	1.1434	1.07034	0.770858	0.948396	1.07211	0.982813	0.908944	1.11162	0.82115	0.744805	0.972104		1.00 ± 0.05	0.92 ± 0.05	0.348227
ADP	0.845228	0.973507	1.09723	0.888022	1.4661	0.729911	1.41284	1.45727	2.04274	1.03663	1.39815	0.882475		1.00 ± 0.11	1.37 ± 0.16	0.0768913
Alanine	0.869173	1.01365	1.28091	0.976211	0.706457	1.1536	1.10294	1.16087	1.23659	0.937436	0.922999	1.30193		1.00 ± 0.08	1.11 ± 0.06	0.295578
ALCAR	0.686065	1.67844	0.795095	0.245938	1.44786	1.14661		0.856185	0.784122	0.778659	1.05435	0.841048		1.00 ± 0.22	0.86 ± 0.05	0.975043
Allantoin	1.12784	1.23714	0.925715	0.838006	0.908653	0.962648	1.05352	0.987598	0.856081	0.824855	0.612909	0.797609		1.00 ± 0.06	0.86 ± 0.06	0.129739
Alpha-KMV	0.829005	0.794564	1.19729	1.66932	0.55426	0.955562	0.817774	1.24012	0.525603	2.03541	1.97665	1.18998		1.00 ± 0.16	1.3 ± 0.25	0.429094
alpha-Ketoglutarate	1.09342	1.18594	1.42299	0.415844	1.06512	0.816684	0.501425	0.42294	0.326725	0.519098		0.590823		1.00 ± 0.14	0.47 ± 0.05	0.0102163
alpha-Ketoisocaproate (KIC)	0.92562	0.937577	1.16521	0.885995	1.02005	1.06554	0.851373	1.178	0.898803	1.07371	0.883787	1.08034		1.00 ± 0.04	0.99 ± 0.05	0.901491
alpha-Ketoisovalerate (KIV)	0.830887	0.955023	1.14177	0.885678	1.09069	1.09595	0.849817	1.16268	0.895702	1.15403	1.16937	1.22311		1.00 ± 0.05	1.08 ± 0.07	0.418799
Aminoadipate	0.994478	0.990258	1.01288	1.02059	0.865675	1.11612	0.895476	0.949276	1.11306	0.745458	0.721059	1.05246		1.00 ± 0.03	0.91 ± 0.06	0.232132
Aminoisobutyric acid	0.961883	1.04231	1.04986	1.02139	0.911818	1.01274	0.77294	0.635814	0.758432	0.64289	0.883852	0.855822		1.00 ± 0.02	0.76 ± 0.04	0.000897984
Aminolevulinic acid	0.840622	0.793423	1.79807	1.25832	0.455986	0.853582	0.895218	0.941494	1.3614	0.669635	0.559784	1.05682		1.00 ± 0.19	0.91 ± 0.12	0.856205
AMP	0.891035	1.11037	1.09238	0.873813	1.04538	0.987017	0.80993	0.930336	0.936318	0.899429	1.12277	0.824538		1.00 ± 0.04	0.92 ± 0.05	0.213665
Anserine	1.08398	1.05289	0.979275	1.01391	0.877976	0.991972	1.01299	0.994939	1.03899	0.911473	0.997189	0.949876		1.00 ± 0.03	0.98 ± 0.02	0.689804
Anthranilic acid	0.914531	0.843905	1.27242	0.857856	1.30111	0.810177	0.27328	0.591827	0.592749	0.610738	0.998986	0.555763		1.00 ± 0.09	0.6 ± 0.09	0.0161505
Arachidic acid (Eicosanoic acid)	1.2793	1.09795	0.911807	0.813767	0.93972	0.957457	1.2218	1.09359	0.875652	1.07808	1.15596	0.949601		1.00 ± 0.07	1.06 ± 0.05	0.44799
Arachidonate	1.01585	0.831485	1.02647	0.936573	1.08432	1.1053	0.860444	1.02704	0.824644	1.01166	1.05965	1.09247		1.00 ± 0.04	0.98 ± 0.04	0.739937
Arginine	0.871676	0.825918	1.25863	1.50892	0.606777	0.928082	0.994264	1.27081	1.19669	0.62514	0.729047	1.70307		1.00 ± 0.13	1.09 ± 0.16	0.733833
Argininosuccinic acid	0.878308	1.10193	1.30401	1.11964	0.65226	0.943842	1.09615	1.70253	0.948879	0.824405	1.06893	1.19999		1.00 ± 0.09	1.14 ± 0.12	0.385927
Asparagine	1.05721	0.963029	1.02852	0.968068	0.98317		1.07664	0.986217	1.17208	1.20923	1.1818	1.3594		1.00 ± 0.02	1.16 ± 0.05	0.0189976
Aspartate	0.818854	1.14333	0.927647	0.949006	1.05767	1.10349	1.11551	0.728681	1.19633	1.03281	0.76483	0.652518		1.00 ± 0.05	0.92 ± 0.09	0.368227
ATP	1.10885	1.07812	0.949478	0.893677	0.904288	1.06559	1.09121	0.987131		0.969295	0.883296	0.916619		1.00 ± 0.04	0.97 ± 0.04	0.59506
Azelaic acid	0.809731	1.39356	0.795112	1.13962	0.894095	0.967888	0.893107	0.774132	0.690272	0.552026	0.69784	0.706264		1.00 ± 0.09	0.72 ± 0.05	0.0153035
beta-Alanine	0.914012	1.10192	1.11509	1.00969	0.788732	1.07056	0.866263	1.18528	1.24711	0.930382	0.889327	1.08798		1.00 ± 0.05	1.03 ± 0.07	0.720082
beta-Estradiol	1.91691	1.24142	0.924039	0.644324	0.49341	0.779902	1.27225	0.956453	0.780152	0.401632	0.692401	0.667949		1.00 ± 0.21	0.8 ± 0.12	0.474084
beta-Hydroxy beta-Methylbutyric acid (HMB)	0.972911	1.04529	0.961167	0.923296	1.04384	1.05349	0.931552	1.05372	1.03765	0.954222	1.02263	0.974377		1.00 ± 0.02	1.00 ± 0.02	0.895499
Beta-hydroxybutyric acid	0.52196	1.33172	1.42664	0.733472	1.28265	0.703564	0.353806	0.878328	1.22586	0.524657	0.578135	0.935408		1.00 ± 0.16	0.75 ± 0.13	0.261766
Betaine	0.99119	0.88527	0.989975	1.05878	0.977287	1.0975	0.960123	0.94418	0.75201	1.01589	0.919155	1.28868		1.00 ± 0.03	0.98 ± 0.07	0.69883
cAMP	0.683109	0.8469	1.33795	0.972151	1.35759	0.802298	0.668068	0.614158	0.758435	0.561334	0.957737	0.7444		1.00 ± 0.12	0.72 ± 0.06	0.045886
Capric acid	0.901844	0.979462	1.21999	0.982622	1.01144	0.904641	1.00285	1.13676	0.997445	1.39837	1.90331	0.972835		1.00 ± 0.05	1.24 ± 0.15	0.144367
Caproic acid	0.883489	0.910208	1.23606	1.14601	0.882464	0.941777	0.876614	0.852453	0.742099	1.22237	1.74117	0.989424		1.00 ± 0.06	1.07 ± 0.15	0.806805
Caprylic acid	0.891149	0.940192	1.09582	1.08197	0.956215	1.03465	0.942369	0.853332	0.857469	1.34509	1.69201	1.0852		1.00 ± 0.03	1.13 ± 0.14	0.451903
CAR(10:0)	0.778072	1.56154	0.854743	0.621245	0.694112	1.49029	0.7643	0.962807	1.29365	1.252	1.0117	1.09816		1.00 ± 0.17	1.06 ± 0.08	0.53846
CAR(12:0)	1.00554	1.5081	0.712063	0.577239	0.783496	1.41357	0.772911	0.715524	1.35991	0.843412	0.707364	0.932428		1.00 ± 0.16	0.89 ± 0.1	0.663904
CAR(14:0)	1.06737	1.65643	0.470571	0.632351	0.906326	1.26695	0.787334	0.680222		0.70239	0.72052	0.931883		1.00 ± 0.18	0.76 ± 0.05	0.394983
CAR(16:0)	0.9508	1.54747	0.524384	0.64151	1.12421	1.21163	0.913278	0.954102		0.715404	0.831286	0.938849		1.00 ± 0.15	0.87 ± 0.04	0.689971
CAR(18:0)	0.778224	1.49169	0.372042	0.792696	1.09156	1.47378	0.913874	1.16003	3.50947	0.465448	0.365146	0.887153		1.00 ± 0.18	1.22 ± 0.47	0.993868
CAR(18:1)	0.907866	1.60508	0.490408	0.611732	1.25871	1.12621	0.76901	0.768808		0.621357	0.706245	0.969686		1.00 ± 0.17	0.77 ± 0.06	0.381588
CAR(20:4)	0.889526	1.68518	1.21462	0.145745	0.583418	1.48152	0.463171	1.31225	2.27724	0.475339	1.61598	0.779466		1.00 ± 0.24	1.15 ± 0.29	0.650365
CAR(3:0)	0.850149	1.05309	0.971075	0.956334	1.14324	1.02612	0.722226	0.776622	1.04649	0.877867	0.885201	0.668728		1.00 ± 0.04	0.83 ± 0.06	0.0317681
CAR(4:0)	0.819136	1.57817	0.905623	0.915615	0.65138	1.13008	0.664505	0.73464	1.00579	0.688716	0.668889	0.352353		1.00 ± 0.13	0.69 ± 0.08	0.0672165
CAR(5:0)	1.04298	1.15324	0.651691	1.41215	0.635845	1.10409	1.06236	1.1337	1.15183	0.721431	0.782464	1.00233		1.00 ± 0.12	0.98 ± 0.07	0.991639
CAR(6:0)	0.688537	1.90672	1.19224	0.486667	0.573423	1.15242	0.492746	0.407876	0.434032	0.610244	0.508826	0.36666		1.00 ± 0.22	0.47 ± 0.04	0.0156516
CAR(8:0)	0.822296	1.61276	1.05482	0.490594	0.661091	1.35844	0.657298	0.547934	1.07236	1.15817	0.957	0.933224		1.00 ± 0.17	0.89 ± 0.1	0.747794
CAR(DC5:0)	1.28241	1.23209	0.949352	0.815821	0.821078	0.899255	0.791893	0.991027	0.75305	0.623347	0.653216	1.03273		1.00 ± 0.08	0.81 ± 0.07	0.0975431
Carnitine	1.07444	0.867857	0.971583	1.08751	1.00723	0.991375	1.09484	0.983723	0.869308	0.987338	1.07071	1.04946		1.00 ± 0.03	1.01 ± 0.03	0.85323
Carnosine	1.00617	1.16076	1.05709	0.960722	0.797898	1.01736	0.993698	1.04236	0.986	0.902634	0.877532	0.985608		1.00 ± 0.05	0.96 ± 0.03	0.596493
CDP	1.00895	1.17742	0.944592	0.847247	1.03893	0.982854	1.09326	1.14233		1.03833	0.985844	0.850906		1.00 ± 0.04	1.02 ± 0.05	0.753623
CDP-Ethanolamine	0.963957	1.10094	0.990521	1.09859	0.956691	0.889301	0.855223	0.978947	0.983232	0.831229	0.785329	0.994133		1.00 ± 0.03	0.9 ± 0.04	0.0894307
CDP-Ribitol	1.12544	1.09803	0.927394	0.903243	0.837155	1.10874	0.984803	1.01165	0.954558	0.878153	0.842987	0.966697		1.00 ± 0.05	0.94 ± 0.03	0.355884
Cholesterol	1.08923	1.05561	0.979609	0.883127	0.993598	0.998825	1.04737	0.967865	0.705662	1.03654	0.903722	0.901955		1.00 ± 0.03	0.93 ± 0.05	0.243826
Choline	1.04695	1.0529	1.03655	1.17365	0.771284	0.918675	0.748219	0.972116	0.550031	0.828379	0.895468	1.05429		1.00 ± 0.06	0.84 ± 0.07	0.128085
Cinnamate	0.971516	0.922082	0.921008	0.835503	1.30862	1.04127	0.771868	0.741169	0.746169	0.737996		0.74737		1.00 ± 0.07	0.75 ± 0.01	0.00325444
Citicoline	0.844827	1.04036	0.936383	0.929241	1.18617	1.06303	1.1239	0.995585	1.1336	1.6312	1.5491	1.1872		1.00 ± 0.05	1.27 ± 0.1	0.035069
Citraconate	0.707243	0.960981	1.44087	0.787811	1.16463	0.938462	0.821256	1.0429	1.10564	0.847179	0.997709	0.692957		1.00 ± 0.11	0.92 ± 0.06	0.596514
Citrate	1.1433	1.13058	0.853709	0.64757	1.05906	1.16578	0.790267	0.752345	0.832946	0.733362	0.975627	0.82052		1.00 ± 0.08	0.82 ± 0.04	0.104625
Citrulline	0.980715	0.915471	1.01828	1.02911	0.872155	1.18427	0.968273	0.919436	1.03261	0.87929	0.910724	1.28238		1.00 ± 0.04	1.00 ± 0.06	0.947351
CMP	0.999625	1.02359		0.97139	1.03996	0.96544	0.855976	0.749866	0.972813	0.894872	0.98894	0.929672		1.00 ± 0.01	0.9 ± 0.04	0.0455305
CoA	1.12166	0.951603	0.949546	0.910773	1.10039	0.966026	1.17163	1.04517	0.831757	0.421074	0.586644	1.13345		1.00 ± 0.04	0.86 ± 0.13	0.257931
Creatine		0.985978	0.996167	0.996143	0.995339	1.02637	0.976334	1.04902	0.962782	1.02626	1.03604	0.99786		1.00 ± 0.01	1.01 ± 0.01	0.658377
Creatinine	1.05089	1.04459	0.999701	1.06854	0.870096	0.966182	0.921255	0.968822	0.949321	0.82943	0.874695	1.01004		1.00 ± 0.03	0.93 ± 0.03	0.101721
CTP	1.27523	1.12326	0.901588	0.846504	0.874046	0.979376	1.13786	0.976973		0.893537	0.898588	0.848511		1.00 ± 0.07	0.95 ± 0.05	0.617386
Cystathionine	1.5065	1.3745	0.684374	0.675972	0.784628	0.974027	1.37029	1.32693	0.789521	0.764077	0.818917	0.906087		1.00 ± 0.15	1.00 ± 0.11	0.923329
Cysteine	0.985483	0.971691	1.03423	0.947964	1.02942	1.03122	0.847391	0.997292	0.886568	0.901817	0.871775	0.983394		1.00 ± 0.01	0.91 ± 0.03	0.0153792
Cystine	1.09392	1.10175	0.706728	1.02364	0.956667	1.11729	1.12719	0.835959	0.923348	1.30401	1.17719	1.05471		1.00 ± 0.06	1.07 ± 0.07	0.496105
Cytidine	0.871041	0.875866	1.05877	1.00404	1.16674	1.02354	1.04333	1.03786		1.02331	0.986103	0.912661		1.00 ± 0.05	1.00 ± 0.02	0.933579
Cytosine	0.870322	1.12266	0.735941	1.1214	1.02243	1.12725	0.839395	1.68993	0.786187	0.662606	0.730693	1.09664		1.00 ± 0.07	0.97 ± 0.16	0.644474
Deoxyuridine	0.998873	0.876317	1.34312	1.35346	0.749028	0.679209	0.860421	1.14845	1.34467	0.496265	0.443364	1.24566		1.00 ± 0.12	0.92 ± 0.16	0.574886
Dihydroxyacetone phosphate (DHAP)	1.45194	1.71813	0.968604	0.632857	0.596206	0.632266	2.27672	0.887883	0.988532	0.659698	0.716787	0.663313		1.00 ± 0.2	1.03 ± 0.25	0.959708
Dihydrobiopterin	1.16423	1.10165	0.98624	0.776672	1.01609	0.955117	0.937568	0.901132	1.00175	0.56607	0.773745	1.17039		1.00 ± 0.05	0.89 ± 0.08	0.288813
Dihydrouracil	0.964929	0.866987	1.08422	1.40535	0.871195	0.807323	0.899072	0.986207	0.857855	0.670342	0.909609	0.990972		1.00 ± 0.09	0.89 ± 0.05	0.299086
Dihydroxyphenylalanine (DOPA)	0.821801	1.0707	0.927814	0.695486	1.27258	1.21162	1.21808	0.918993	1.48903	1.38945	1.23262	1.02165		1.00 ± 0.09	1.21 ± 0.09	0.128172
Dimethylarginine	0.860265	0.855482	1.41672	1.29444	0.691603	0.881484	0.904053	1.2652	0.90464	0.658519	0.639973	1.50275		1.00 ± 0.12	0.98 ± 0.14	0.836829
Dopamine (3-Hydroxytyramine HCl)	0.905353	0.961199	1.06831	0.863813	0.86541	1.33592	0.732064	0.771392	1.34121	0.904601	1.46021	1.08493		1.00 ± 0.07	1.05 ± 0.12	0.851467
Dulcitol	0.96446	1.21822	0.898495	0.515608	0.966847	1.43637	0.432827	0.720763	0.989953	0.504637	1.53148	0.42277		1.00 ± 0.13	0.77 ± 0.18	0.215459
Erythrose 4-phosphate	0.574454	0.875948	1.45622	0.825562	1.46304	0.804779	0.943696	0.641794	0.8806	1.11727	1.77413	0.787746		1.00 ± 0.15	1.02 ± 0.16	0.902278
Erythrose	0.954208	0.777964	0.883924	0.946369	1.15231	1.28522	0.673906	0.702312	1.02215	0.927923	1.25657	1.25084		1.00 ± 0.08	0.97 ± 0.1	0.74748
FAD	1.01329	1.00343	0.906216	0.955393	1.18483	0.936845	1.03297	0.932656	1.05121	0.876175	1.10411	1.1123		1.00 ± 0.04	1.02 ± 0.04	0.74775
Fructose 6-phosphate	0.522383	0.754125	1.52217	0.672434	1.58649	0.942397	0.888397	0.493056	0.873645	1.17339	2.03479	0.87761		1.00 ± 0.18	1.06 ± 0.21	0.860342
Fructose	0.912377	0.949035	1.04108	0.623897	1.49996	0.973648	0.601752	0.669097	0.750216	0.924595	0.795574	0.448547		1.00 ± 0.12	0.7 ± 0.07	0.0455191
Fumarate	0.645518	0.922946	1.36459	0.80489	1.31573	0.946319	0.858174	1.01454	1.03488	0.909938	0.988894	0.704455		1.00 ± 0.12	0.92 ± 0.05	0.661709
Gamma-aminobutyric acid (GABA)	0.977478	0.867182	0.79762	0.814997	1.35565	1.18707	1.02918	0.861935	1.08534	1.1902	1.30206	1.11968		1.00 ± 0.09	1.1 ± 0.06	0.339196
GDP	1.09189	1.06756	0.997284	0.825647	1.0699	0.947716	1.19816	1.28414		0.936929	1.03647	0.966685		1.00 ± 0.04	1.08 ± 0.07	0.31296
Glucaric acid	1.08637	0.910481	0.949606	1.0877	0.901045	1.06479	0.730557	0.680483	0.760317	1.47	1.91465	0.998016		1.00 ± 0.04	1.09 ± 0.2	0.941263
Gluconic acid	0.948757	1.47116	0.739572	0.633282	1.16389	1.04334	0.75273	0.810836	0.890147	0.99949	0.985114	0.985		1.00 ± 0.12	0.9 ± 0.04	0.620963
Glucose 6-phosphate	0.544056	0.806317	1.44891	0.705034	1.60199	0.893692	0.910347	0.557643	0.93032	1.30927	2.02767	0.816946		1.00 ± 0.17	1.09 ± 0.21	0.759783
Glucose	1.42788	1.09533	0.84476	0.485659	0.994016	1.15236	0.904794	0.711217	0.545025	1.10247	0.501922	0.528311		1.00 ± 0.13	0.72 ± 0.1	0.133373
Glutamate	1.03814	0.945007	0.787794	0.814745	1.32177	1.09254	1.0233	0.868338	1.06469	1.19388	1.16773	1.0806		1.00 ± 0.08	1.07 ± 0.05	0.43333
Glutamine	0.892109	0.86839	1.46168	1.01583	0.761544	1.00044	0.960829	0.940855	1.37093	0.868329	0.767364	1.05659		1.00 ± 0.1	0.99 ± 0.09	0.995289
Glyceraldehyde 3-phosphate	0.930874	1.45316	1.01721	0.780292	0.96338	0.855086	1.35891	0.953289	1.19656	0.723662	0.529879	0.947327		1.00 ± 0.1	0.95 ± 0.12	0.657598
Glycerate	0.795696	0.93711	1.13841	0.891013	1.02672	1.21105	0.810966	0.845626	0.91547	1.1664	1.05148	0.924977		1.00 ± 0.06	0.95 ± 0.05	0.597197
Glycerol 3-phosphate	0.540976	0.883555	1.40975	0.788188	1.28735	1.09017	1.0526	1.14361	0.954986	1.22499	1.32999	1.02226		1.00 ± 0.13	1.12 ± 0.06	0.327478
Glycerol	1.2764	0.941105	0.923432	0.86803	0.974923	1.01611	0.768977	0.927367	0.912371	0.880449	1.03475	0.885603		1.00 ± 0.06	0.9 ± 0.04	0.170356
Glycine	0.965049	1.05057	1.02517	0.811008	0.996024	1.15218	1.01532	0.89005	1.08149	1.11832	1.04004	1.0549		1.00 ± 0.05	1.03 ± 0.03	0.548009
GMP	0.985015	1.05156	0.982408	0.787198	1.21697	0.976853	0.893992	0.978636	1.09167	0.978284	1.29413	0.931129		1.00 ± 0.06	1.03 ± 0.06	0.732679
GSH	0.818962	1.11398	0.83173		1.11312	1.12221	1.01921	0.888699	1.42862	0.609274		1.38943		1.00 ± 0.07	1.07 ± 0.15	0.871785
GSSG	0.91772	0.830185	1.10185	1.33071	0.82564	0.993893	0.732009	0.879423	0.846866	1.23781	1.36929	0.898397		1.00 ± 0.08	0.99 ± 0.1	0.896449
GTP	1.20058	1.06517	1.05266	0.785014	0.912101	0.984473	1.034	0.883201		0.839895	0.985654	0.785326		1.00 ± 0.06	0.91 ± 0.05	0.264383
Guanidoacetic acid	1.11547	0.811312	0.841738	1.20998	0.974259	1.04723	0.739839	0.779024	0.812228	0.959628	0.918686	0.996239		1.00 ± 0.06	0.87 ± 0.04	0.120072
Guanine	0.266924	0.952885	0.636597	1.37726	1.37577	1.39057	0.443018	3.05233	0.611585	0.763026	1.23283	0.58591		1.00 ± 0.19	1.11 ± 0.4	0.978066
Guanosine	0.539026	1.03378	0.70114	1.24843	1.194	1.28362	0.702058	1.89634	0.612054	0.736668	0.826873	0.91253		1.00 ± 0.13	0.95 ± 0.19	0.711711
Heptadecanoic acid	0.867217	1.01641	0.888341	0.862908	1.15179	1.21334	1.03086	1.00145		0.95707	1.06783	0.952662		1.00 ± 0.06	1.00 ± 0.02	0.884335
Heptylic acid	0.973423	0.869493	1.14909	1.10749	0.871949	1.02856	1.02262	0.828969	0.800145	1.23632	1.88621	1.0871		1.00 ± 0.05	1.14 ± 0.16	0.498014
Hexanoyl-CoA	1.12166	0.951603	0.949546	0.910773	1.10039	0.966026	1.17163	1.04517	0.831757	0.421074	0.586644	1.13345		1.00 ± 0.04	0.86 ± 0.13	0.257931
Histidine	0.862038	0.926947	0.997212	1.11299	0.922766	1.17805	1.04311	1.06244	1.01026	0.826495	0.955224	1.24681		1.00 ± 0.05	1.02 ± 0.06	0.768749
Homocysteine	0.920488	1.02794	1.05038	0.972533	0.947876	1.08079	1.14528	0.992952	1.04481	0.972692	0.989325	1.21258		1.00 ± 0.03	1.06 ± 0.04	0.239379
Homoserine	0.999543	1.06467	0.988006	1.02826	0.741747	1.17778	1.01594	0.961557	0.889006	0.880352	0.841334	1.16303		1.00 ± 0.06	0.96 ± 0.05	0.636668
Hypotaurine	0.990241	0.983881	0.988572	0.952917	1.08439		1.1219	1.17229	1.08139	1.06943	1.17699	1.24084		1.00 ± 0.02	1.14 ± 0.03	0.0024496
Hypoxanthine	0.69978	1.0302	1.02622	0.739368	1.1	1.40443	1.08238	1.0101	1.2027	0.852377	1.17901	1.31783		1.00 ± 0.11	1.11 ± 0.07	0.352301
Imidazoleacetic acid	1.30549	1.07967	0.820166	1.28727	0.770449	0.73695	0.675691	1.07683	0.71901	0.864963	0.980237	0.827281		1.00 ± 0.11	0.86 ± 0.06	0.304289
IMP	0.319949	1.4139	1.24355	0.535356	1.17295	1.31429	0.754203	1.11263	0.683163	1.1782	0.552286	0.395756		1.00 ± 0.19	0.78 ± 0.13	0.540433
Inosine	0.786665	1.20816	0.958923	0.891869	1.15495	0.999441	0.819965	0.702579	0.611689	0.788694	0.793821	0.730912		1.00 ± 0.06	0.74 ± 0.03	0.00398094
Inotisol	1.03878	1.18746	0.767711	0.813395	0.790879	1.40177	0.90374	0.875055	0.822653	1.10885	0.626678	1.08336		1.00 ± 0.1	0.9 ± 0.07	0.499698
Isocitrate	1.0739	1.12009	0.852296	0.670983	1.08813	1.1946	0.858975	0.805354	0.874395	0.830297	1.12523	0.913125		1.00 ± 0.08	0.9 ± 0.05	0.389473
Isoleucine	1.02807	1.03041	0.885239	1.01096	0.985901	1.05942	0.868063	1.0575	0.942434	0.925121	0.781385	0.832336		1.00 ± 0.02	0.9 ± 0.04	0.0595809
Itaconic acid	0.932128	1.07517	0.770599	0.594802	1.3231	1.3042	0.698424	0.871385	0.970904	0.501714	0.807382	1.25356		1.00 ± 0.12	0.85 ± 0.1	0.3885
Kynurenic acid	0.734685	0.981459	0.616044	0.489397	1.71457	1.46384	0.896571	0.209159	1.66271	0.305721	0.337499	5.95373		1.00 ± 0.2	1.56 ± 0.91	0.75977
Lactate	0.587591	0.89156	1.42033	0.585187	1.37098	1.14436	0.923234	1.00726	0.857387	1.14781	1.22527	0.795708		1.00 ± 0.15	0.99 ± 0.07	0.806556
Lauric acid	1.0084	0.991471	1.01344	0.950147	1.03654		1.02125	1.06078	1.12177	0.989557	1.18793	1.25089		1.00 ± 0.01	1.11 ± 0.04	0.049539
Leucine	1.03921	0.92022	0.921248	1.12021	0.949358	1.04976	0.687964	1.03001	0.831579	0.77916	0.765794	0.926873		1.00 ± 0.03	0.84 ± 0.05	0.0215941
Linoleate	0.967344	0.965183	1.0024	0.92431	1.09677	1.04399	0.969015	1.11595	0.768383	1.05142	1.15682	0.960578		1.00 ± 0.03	1.00 ± 0.06	0.959861
Lysine	0.865728	0.692106	1.36093	1.51333	0.575805	0.9921	1.04889	1.34822	1.31315	0.622298	0.727154	1.91383		1.00 ± 0.15	1.16 ± 0.19	0.562914
Malate	0.658416	0.951426	1.32033	0.80123	1.27962	0.988976	0.921522	1.04104	1.00197	0.902088	1.00027	0.703245		1.00 ± 0.11	0.93 ± 0.05	0.677776
Malonate	0.839258	1.18535	1.12836	0.822306	1.04615	0.978577	1.11841	0.92169	0.958743	1.11783	1.01362	1.03562		1.00 ± 0.06	1.03 ± 0.03	0.634738
Mannitol	1.12689	1.33174	0.703953	0.398713	1.40751	1.0312	1.33813	0.708413	0.718558	0.405826	1.50772	0.247422		1.00 ± 0.16	0.82 ± 0.21	0.407299
Mannose	1.03495	1.10063	1.10802	0.8106	0.985908	0.959891	0.745206	0.830116	0.798786	0.911178	0.553434	0.7205		1.00 ± 0.04	0.76 ± 0.05	0.00756568
Methionine	0.985393	0.988576	0.901938	1.01345	0.89276	1.21789	1.09262	1.07168	1.17006	1.07348	1.04201	1.2279		1.00 ± 0.05	1.11 ± 0.03	0.06053
Methylimidazole acetic acid	1.17589	0.910236	1.10446	0.876253	1.22439	0.708769	0.50112	0.751804	1.12321	0.745923	2.06351	0.579008		1.00 ± 0.08	0.96 ± 0.24	0.537601
Methylmalonic acid	0.572929	0.869499	0.979129	1.11235	1.45878	1.00732	1.11583	2.30937	3.37129	2.01181	2.67961	1.63573		1.00 ± 0.12	2.19 ± 0.32	0.00373791
Mevalonic acid	0.997555	1.16778	1.0697	0.928854	0.926124	0.909985	0.931042	1.01212	0.944036	0.765732	0.823315	0.943703		1.00 ± 0.04	0.9 ± 0.04	0.111451
Mucic acid	1.08637	0.910481	0.949606	1.0877	0.901045	1.06479	0.730557	0.680483	0.760317	1.47	1.91465	0.998016		1.00 ± 0.04	1.09 ± 0.2	0.941263
Myristic acid	0.928422	0.954572	1.03173	0.973412	1.11032	1.00154	0.815628	0.943732	0.922636	1.00938	1.10919	0.939571		1.00 ± 0.03	0.96 ± 0.04	0.361812
N-Acetylasparagine	0.216909	0.2208	1.91535	2.64436	0.298186	0.704389	0.210533	1.03841	0.262648	3.73877	3.19947	0.487015		1.00 ± 0.42	1.49 ± 0.64	0.652752
N-Acetylaspartate	1.04507	1.20481	1.04892	0.94745	0.764001	0.989737	1.42115	1.16579	0.906194	1.04601	1.02519	0.900344		1.00 ± 0.06	1.08 ± 0.08	0.463854
N-Acetylcysteine	1.03369	0.982285	1.50076	0.859215	1.01397	0.610089	0.870256	1.08759	1.3974	0.667312	0.812828	1.04984		1.00 ± 0.12	0.98 ± 0.1	0.940824
N-Acetyl-D-glucosamine	1.03203	0.972032	1.30455	0.816604	0.835519	1.03927	0.924076	1.5595	0.333489	1.16255	0.594972	0.807382		1.00 ± 0.07	0.9 ± 0.18	0.392483
N-acetylglutamate	0.673353	1.00292	1.17759	0.823738	1.17265	1.14974	0.956797	1.07858	0.977774	1.05482	1.28174	0.98055		1.00 ± 0.09	1.06 ± 0.05	0.519291
N-Acetylglutamine	1.12366	1.04775	0.974349	0.820546	0.945757	1.08794	1.02138	0.894647	0.889581	0.884148	0.856551	1.15441		1.00 ± 0.05	0.95 ± 0.05	0.455462
N-Acetylleucine	0.898224	0.944195	1.59253	0.726816	1.51562	0.322608	0.878057	0.308568	1.48739	0.111815	1.67997	1.18258		1.00 ± 0.2	0.94 ± 0.26	0.58499
N-Acetylmethionine	1.62357	1.01125	0.957749	1.27245	0.653166	0.481806	0.443914	0.636152	0.652545	1.35364	1.37843	0.447042		1.00 ± 0.17	0.82 ± 0.18	0.413743
N-Acetylneuraminic acid	0.948753	1.07183	1.08349	1.0217	0.895452	0.978769	0.946583	0.954567	1.20809	0.808183	1.09453	1.18128		1.00 ± 0.03	1.03 ± 0.06	0.736419
N-Acetylserine	0.99213	1.03111	1.08277	1.09313	0.861163	0.939697	0.981855	1.09713	1.12483	0.861716	0.974674	1.20277		1.00 ± 0.04	1.04 ± 0.05	0.561218
N-Acetyltyrosine	1.06896	1.20387	0.745223	0.798708	0.790695	1.39254	0.930816	0.851784	0.806649	1.09792	0.663029	1.05521		1.00 ± 0.11	0.9 ± 0.07	0.505048
N-Acetylvaline	1.00735	0.949097	0.921591	0.995851	1.03174	1.09437	0.831199	0.929787	0.94825	0.9618	1.00731	0.940027		1.00 ± 0.02	0.94 ± 0.02	0.0978762
NAD+	1.10578	0.982782	1.0089	0.998691	0.935971	0.967871	0.922323	0.880096	0.947077	0.883488	1.00884	0.979859		1.00 ± 0.02	0.94 ± 0.02	0.0710249
NADH	0.802283	1.06391	0.859314	0.74685	1.44536	1.08229	1.4791	1.47856	1.78359		0.904507	1.6952		1.00 ± 0.11	1.47 ± 0.15	0.0351789
NADP+	1.04349	0.925754	1.05414	0.991828	0.946346	1.03844	0.85573	0.898555	1.12912	1.39246	1.56011	0.754127		1.00 ± 0.02	1.1 ± 0.13	0.628056
NADPH	1.10836	1.13209	0.878158	0.707271	1.19453	0.979593	1.44022	1.21682	1.64257	0.360174	0.513666	1.10775		1.00 ± 0.07	1.05 ± 0.21	0.787513
N-Formylmethionine	0.882902	0.880634	1.14447	1.44492	0.763753	0.88332	0.732654	1.02549	1.00562	1.54443	1.54933	1.12713		1.00 ± 0.1	1.16 ± 0.13	0.365997
Niacin	0.478772	0.737649	0.890813	1.42105	1.69122	0.780499	0.552824	1.06021	0.869877	0.586965	1.34569	0.73732		1.00 ± 0.19	0.86 ± 0.12	0.636629
Nicotinamide	1.02907	1.06508	0.861361	0.931704	1.0361	1.07669	0.898598	0.788748	0.918442	0.835355	0.894224	0.931047		1.00 ± 0.03	0.88 ± 0.02	0.0156569
Nonanoic acid	0.984647	1.01807		1.01466	1.03207	0.950551	1.01228	1.0825	1.06205	1.90776	2.70784	1.04343		1.00 ± 0.01	1.47 ± 0.28	0.136742
Norvaline	1.05039	1.0551	0.911887	1.03697	0.900573	1.04509	1.0412	1.10117	0.953254	0.98216	0.869727	0.959295		1.00 ± 0.03	0.98 ± 0.03	0.728168
N-Trimethyllysine	0.956664	0.884657	1.01676	1.3192	0.830001	0.99272	0.85263	1.04662	0.853096	0.829811	0.860712	1.28235		1.00 ± 0.07	0.95 ± 0.07	0.622215
Oleic acid	0.835783	0.655767	0.830283	0.541202	1.10303	2.03393	0.660889	0.779966	0.743243	0.886442	1.22781	2.50868		1.00 ± 0.22	1.13 ± 0.29	0.708889
O-Phosphoethanolamine	1.02017	1.02103	0.985869	0.936572	0.974851	1.06151	0.973519	1.03006	0.945263	1.0454	0.955436	0.988126		1.00 ± 0.02	0.99 ± 0.02	0.680556
O-Phosphoserine	0.966332	0.867142	1.11641	1.05311	0.939479	1.05753	1.01143	0.931093	1.05179	0.972084	0.760937	1.05895		1.00 ± 0.04	0.96 ± 0.05	0.552407
Ornithine	1.15238	0.915755	0.901353	0.991558	0.93516	1.10379	0.873351	0.861298	0.992473	1.02299	0.964049	1.06263		1.00 ± 0.04	0.96 ± 0.03	0.518758
Orotate	1.13941	0.952009	0.814504	0.937493	0.918274	1.23831	0.899487	0.774047	0.954016	0.904145	1.18738	1.02012		1.00 ± 0.06	0.96 ± 0.06	0.626247
Palmitate	0.937428	0.913274	1.01278	0.952088	1.10913	1.0753	0.869685	1.0365	0.830975	0.997407	1.06934	0.981907		1.00 ± 0.03	0.96 ± 0.04	0.482935
Pentadecanoic acid	0.898554	1.09058	0.787868	0.719729	1.46525	1.03803	3.74024	1.09991	0.703461	0.634747	0.721994	1.06777		1.00 ± 0.11	1.33 ± 0.49	0.771636
Pentanoic acid	0.998879	1.0732	0.960825	1.14777	0.82836	0.99096	1.0249	0.978554	0.580734	1.26194	1.79363	0.984738		1.00 ± 0.04	1.1 ± 0.16	0.764105
Phenylalanine	1.01194	0.918414	0.994622	1.01627	0.941739	1.11701	1.07114	1.14904	1.08486	1.07905	1.06285	1.14462		1.00 ± 0.03	1.1 ± 0.02	0.0122463
Phosphocholine	0.933054	0.999947	0.874291	0.854644	1.23757	1.10049	1.1935	0.930463	0.958382	1.33511	1.18226	1.00244		1.00 ± 0.06	1.1 ± 0.07	0.276193
Phosphocreatine	1.07401	1.01657	0.985431	1.09469	0.845899	0.983399	0.927155	0.994418	0.921101	0.857014	0.872072	0.980888		1.00 ± 0.04	0.93 ± 0.02	0.121887
Phosphoenolpyruvate	0.926413	0.930854	0.98515	0.953097	1.09619	1.10829	0.933115	1.01611	1.1238	1.09227	1.12287	1.00722		1.00 ± 0.03	1.05 ± 0.03	0.302555
Pimelate	0.935273	0.899396	0.955717	0.903181	1.0627	1.24373	0.943915	0.937871	1.00743	0.971996	1.15791	1.19055		1.00 ± 0.05	1.03 ± 0.05	0.596513
Pipecolic acid	1.07395	1.29556	0.915931	0.7196	0.984967	1.00999	0.9867	0.822322	1.03135	0.929496	0.924516	0.779062		1.00 ± 0.08	0.91 ± 0.04	0.389027
Proline	0.944961	0.943396	1.03503	1.22674	0.930295	0.919573	0.701854	0.987426	1.23279	0.882933	0.908562	1.10199		1.00 ± 0.05	0.97 ± 0.08	0.66095
Propionic acid	0.836143	1.25122	1.1461	0.93025	0.923634	0.912661	0.950409	0.90956	0.702471	0.830755	1.26438	0.875818		1.00 ± 0.07	0.92 ± 0.08	0.411019
Propionylglycine	0.853334	0.891718	1.41221	1.15254	0.968756	0.721432	0.883691	1.14019	1.19905	0.669055	1.1999	1.15706		1.00 ± 0.1	1.04 ± 0.09	0.758158
Prostaglandin E2	1.25918	1.13414	0.966947	0.666332	0.736746	1.23665	1.61929	0.812063	0.955601	0.674124	1.96174	1.52894		1.00 ± 0.1	1.26 ± 0.21	0.393903
Pterin	1.15607	1.12922	0.881602	0.796453	0.98961	1.04705	0.999654	0.959704	1.12705	1.00027	0.957585	0.681825		1.00 ± 0.06	0.95 ± 0.06	0.59998
Pyruvate	0.598216	0.92031	1.50369	0.537544	1.38714	1.05311	0.871298	0.607403	0.536127	1.17931	1.28111	0.688654		1.00 ± 0.16	0.86 ± 0.13	0.573968
Quinolinic acid	1.33537	1.05104	0.906888	0.608712	1.03849	1.0595	0.849456	0.712961	0.556514	1.0265	0.506257	0.540479		1.00 ± 0.1	0.7 ± 0.08	0.0422893
Ribose 5-phosphate	1.09188	1.38764	0.899325	0.757146	1.05682	0.807198	0.665482	0.381893	0.783074	0.83274	0.689708	0.469685		1.00 ± 0.09	0.64 ± 0.07	0.0131041
Ribose	0.876394	0.861708	1.28389	0.841048	1.36185	0.775116	0.923928	1.04796	1.2588	0.72141	1.79073	0.977765		1.00 ± 0.1	1.12 ± 0.15	0.557644
Ribulose 5-phosphate	0.814226	0.939325	1.30448	0.86308	1.26518	0.813707	0.779058	0.849007	0.975384	0.672628	1.27534	0.755388		1.00 ± 0.09	0.88 ± 0.09	0.351013
S-Adenosylhomocysteine	1.13461	1.05959	0.8864	1.07284	0.849382	0.997182	1.01687	0.818918	1.05517	0.856225	0.706745	1.02212		1.00 ± 0.05	0.91 ± 0.06	0.255887
S-Adenosylmethionine	1.06697	1.10332	0.979972	0.788299	1.09265	0.968787	0.99104	0.984107	1.38551	0.918532	0.803663	0.970557		1.00 ± 0.05	1.01 ± 0.08	0.991803
Sedoheptulose 7-phosphate	0.842398	1.22884	0.931346	1.06892	0.785313	1.14318	0.573531	0.519122	0.508786	0.582826	0.387595	0.598299		1.00 ± 0.07	0.53 ± 0.03	6.81254e-05
Sedoheptulose	1.01429	1.10666	0.911478	1.1013	0.91501	0.951271	1.00004	1.23442	0.933176	0.79615	0.916313	0.880409		1.00 ± 0.04	0.96 ± 0.06	0.519557
Serine	1.03363	0.877206	0.952837	1.04061	0.916535	1.17918	0.9841	0.943868	1.08197	1.03244	0.924837	1.2324		1.00 ± 0.04	1.03 ± 0.05	0.604767
Serotonin	1.03032	0.781925	0.939695	0.910635	1.17837	1.15906	0.511226	0.629945	0.853106	0.93828	0.970473	0.96608		1.00 ± 0.06	0.81 ± 0.08	0.103774
Sphingosine 1-phosphate	1.22877	0.959871	0.689045	0.829869	1.29197	1.00048	1.14729	0.679704	1.07721	0.906013	0.771413	1.14207		1.00 ± 0.09	0.95 ± 0.08	0.746932
Sphingosine	0.927068	0.815748	1.03484	0.943785	1.06689	1.21167	0.857185	1.11653	0.918642	0.984295	1.14184	1.11937		1.00 ± 0.06	1.02 ± 0.05	0.747358
Stearate	0.991722	0.919568	1.00507	0.912955	1.17744	0.993244	0.957302	1.10382	0.699105	1.04308	1.03763	0.943842		1.00 ± 0.04	0.96 ± 0.06	0.583288
Suberic acid	0.850827	1.08339	0.941254	1.12603	0.998007	1.00049	0.819948	0.876671	0.850906	0.713336	0.927353	0.808021		1.00 ± 0.04	0.83 ± 0.03	0.00763837
Succinate	0.598868	0.81635	0.871216	1.05014	1.49893	1.1645	1.02237	2.21096	3.44887	1.89068	2.3224	1.55944		1.00 ± 0.13	2.08 ± 0.34	0.00761722
Succinyl-CoA	1.66002	0.753136	0.63477	1.49711	0.430951	1.02402	1.22386	0.836523	0.322859	0.464915	0.650119	1.87144		1.00 ± 0.2	0.89 ± 0.23	0.62044
Tartaric acid	1.03935	1.32868	0.864971	1.3906	0.676346	0.700056	0.618653	0.652164	0.834899	0.551524		0.584495		1.00 ± 0.13	0.65 ± 0.05	0.0279507
Taurine	1.05412	1.19274	0.915867	0.881509	0.987916	0.967857		1.01454	0.914098	1.01363	0.979186	0.944684		1.00 ± 0.05	0.97 ± 0.02	0.66995
Threonine	1.03622	0.889913	0.96689	1.04382	0.856123	1.20703	1.04259	0.846725	1.00917	1.03173	0.915233	1.21875		1.00 ± 0.05	1.01 ± 0.05	0.884884
Thymidine	0.799986	0.732605	0.995254	1.01437	1.26011	1.19768	0.801519	1.00218	0.952893	1.17981	1.26535	0.936829		1.00 ± 0.09	1.02 ± 0.07	0.790544
Thymine	0.955103	1.24226	1.09156	1.10596	0.793671	0.811454	1.42858	1.38153	1.15808	0.726807	0.711973	1.1337		1.00 ± 0.07	1.09 ± 0.13	0.677344
TMP	1.05381	1.01677	1.16985	1.08425	0.697112	0.978199	0.93352	1.01989	1.21774	0.786849	0.848475	1.31251		1.00 ± 0.07	1.02 ± 0.08	0.892555
Tridecanoic acid	0.911645	0.901869	1.01538	0.933423	1.15673	1.08096	1.6837	1.0378	0.771408	1.17435	1.7311	1.01677		1.00 ± 0.04	1.24 ± 0.16	0.222557
Tryptophan	0.976999	0.926229	1.10654	1.04515	0.947876	0.997209	1.04436	1.21394	1.11662	1.14854	1.12294	1.19308		1.00 ± 0.03	1.14 ± 0.02	0.00345725
Tyrosine	0.967474	0.830174	1.08926	1.0248	0.948611	1.13968	1.27132	1.21392	1.29188	1.16738	1.14359	1.16666		1.00 ± 0.04	1.21 ± 0.02	0.00316946
UDP	1.05937	1.15501	0.932784	0.758437	1.10741	0.986984	1.24175	1.14146	2.69891	0.866428	0.937229	0.894163		1.00 ± 0.06	1.3 ± 0.29	0.355294
UDP-glucose	1.16216	1.12168	0.79682	1.01211	0.889718	1.01751	1.22796	0.964687	1.22841	0.787036	0.713408	1.35628		1.00 ± 0.06	1.05 ± 0.11	0.840002
UDP-glucuronic acid	1.10688	1.0709	1.00251	0.870922	0.876416	1.07237	0.958032	0.856799		0.916666	0.940139	0.846498		1.00 ± 0.04	0.9 ± 0.02	0.0968175
UDP-GluNAc	1.13587	1.10385	0.861694	1.03093	0.879153	0.988506	0.991561	0.910057	1.16836	0.85548	0.665263	0.907123		1.00 ± 0.05	0.92 ± 0.07	0.305797
UMP	1.15128	1.03794	0.888461	0.970988	0.949218	1.00211	0.884861	0.933872	1.03498	0.995178	1.02586	1.03189		1.00 ± 0.04	0.98 ± 0.03	0.757698
Undecanoic acid	0.840966	0.9668	1.24092	1.12927	0.933355	0.888686	0.963538	1.04911	1.09701	1.3438	1.66136	0.957553		1.00 ± 0.06	1.18 ± 0.11	0.183765
Uracil	0.963669	0.992726	0.99877	1.06878	0.976056		0.934468	1.02287	1.04162	1.04	1.14015	0.825281		1.00 ± 0.02	1.00 ± 0.04	0.945925
Urea	1.03098	1.30381	0.782002	0.662446	1.05894	1.16183	1.10768	0.940574	1.10968	1.03594	0.889068	0.760457		1.00 ± 0.1	0.97 ± 0.06	0.939046
Ureidopropionic acid	0.864092	0.924317	1.54912	1.73957	0.415698	0.507203	0.484592	1.30147	1.45872	0.792688	0.307923	1.44353		1.00 ± 0.22	0.96 ± 0.21	0.877212
Uric acid	0.952767	1.17321	0.902554	0.843008	1.01143	1.11703	0.84606	1.36762	0.689983	0.68893	0.466531	0.783256		1.00 ± 0.05	0.81 ± 0.12	0.117217
Uridine	0.61163	0.629996	0.972735	1.30472	1.10902	1.3719	0.559541	0.935239	0.532456	0.9267	0.83411	0.862538		1.00 ± 0.13	0.78 ± 0.07	0.222901
Uridine	1.32024	1.17241	0.971257	0.835704	0.814646	0.885741	0.983899	0.972667	0.760082	0.448755	0.398184	0.845274		1.00 ± 0.08	0.73 ± 0.1	0.0792558
Urocanic acid	1.30984	0.919251	0.39975	1.04909	0.88754	1.43452	0.983128	3.16683	0.69479	0.5718	0.506242	0.846303		1.00 ± 0.15	1.13 ± 0.41	0.923775
UTP	1.29625	1.02849	1.0007	0.848357	0.878934	0.94727	1.11448	0.957631		0.85633	0.949429	0.933459		1.00 ± 0.07	0.96 ± 0.04	0.689964
Valine	0.919157	0.985505	0.999671	1.02096	0.963987	1.11071	0.908955	1.11566	1.09424	0.996474	0.978918	1.04662		1.00 ± 0.03	1.02 ± 0.03	0.591079
Xanthine	0.661924	1.15096	0.841831	0.849168	1.28195	1.21417	0.613939	0.668949	0.704661	1.03333	0.963968	0.854345		1.00 ± 0.1	0.81 ± 0.07	0.163648
Xanthosine	1.24867	1.12042	0.757972	0.684562	1.29459	0.893781	2.2334	1.55689	0.929554	0.592954	1.33727	0.750686		1.00 ± 0.11	1.23 ± 0.25	0.559701
Xylose	0.983461	0.929976	1.15719	0.867961	1.10817	0.953239	0.72756	0.930225	1.01504	0.982666	1.05323	1.24062		1.00 ± 0.05	0.99 ± 0.07	0.854119
Xylulose 5-phosphate	0.814226	0.939325	1.30448	0.86308	1.26518	0.813707	0.779058	0.849007	0.975384	0.672628	1.27534	0.755388		1.00 ± 0.09	0.88 ± 0.09	0.351013
																														0
