## Supplementary material for "Mouse tissue harvest-induced hypoxia rapidly alters the in vivo metabolome, between-genotype metabolite level differences, and ^13^C-tracing enrichments": Table S7

### Sheet: Tracing
Table S7: Liver U-13C-glucose isotopologue enrichment data for individual samples
Sample	1	2	3	4	5	6	7	8	9	10	11	12	13	14	15	16	17	18	19	20	21	22	23	24		Mean±SEM			p-values
												12	13	14	15	16	17	18	19	20	21	22								Post-hoc (Holm-Sidak multiple comparison test vs t=0
Timepoint	0	0	0	0	0	0	0	0	1	1	1	1	1	1	1	1	3	3	3	3	3	3	3	3		t=0	t=1.0	t=3.0	One-way ANOVA	t=1.0	t=3.0
lactate m0	54.2136	57.0065	50.7514	55.798	61.7826	46.7141	48.6575	53.2227	42.6259	44.1679	43.7272	52.7275	45.725	47.4604	49.2832	55.4745	47.0107	46.7658	44.6309	56.6628	46.7318	43.7702	54.7092	44.7557		53.52 ± 1.71	47.65 ± 1.62	48.13 ± 1.71	0.0400342	0.041837	0.0647913
lactate m+1	6.37771	5.65661	6.48209	6.18238	4.64032	5.82836	6.55398	6.8	5.5691	5.05484	6.30397	6.17168	5.20059	5.08386	5.18791	4.5947	4.85488	4.0366	5.14516	5.03998	3.87555	4.53185	3.53701	4.76852		6.07 ± 0.24	5.4 ± 0.21	4.47 ± 0.21	0.000196358	0.138028	0.000117895
lactate m+2	6.32343	5.87605	7.03486	6.01313	4.67989	6.48642	7.4189	6.57845	6.29084	6.30731	7.20575	5.92146	5.56845	6.00377	6.4075	4.79177	5.65875	4.81687	6.10672	5.04302	4.70139	5.26582	4.4324	5.61868		6.3 ± 0.29	6.06 ± 0.25	5.21 ± 0.2	0.0132792	0.803554	0.0117863
lactate m+3	33.0853	31.4608	35.7317	32.0065	28.8972	40.9711	37.3696	33.3988	45.5141	44.4699	42.7631	35.1793	43.5059	41.452	39.1214	35.139	42.4757	44.3807	44.1172	33.2542	44.6912	46.4321	37.3214	44.8571		34.12 ± 1.34	40.89 ± 1.42	42.19 ± 1.6	0.00164504	0.00600961	0.00161433
lactate_pool	0.939108	1.02847	1.00932	1.00262	0.825063	1.08413	1.10801	1.00328	1.41049	1.35207	1.23022	1.36293	1.29516	1.47235	1.38769	1.65201	1.72237	1.57689	1.57844	1.63975	1.60255	1.71483	1.9146	1.48543		1.00 ± 0.03	1.4 ± 0.04	1.65 ± 0.05	1.17703e-09	2.85375e-07	2.08979e-10
citrate m0	64.6952	68.7419	61.0407	66.9775	70.7301	58.4325	60.4497	57.0273	67.7786	70.8818	62.2622	62.6207	71.9458	68.062	72.8139	71.2373	69.8324	67.0615	62.4866	65.9225	70.0117	69.029	73.5706	69.5225		63.51 ± 1.77	68.45 ± 1.45	68.43 ± 1.16	0.0427647	0.0538749	0.0528928
citrate m+1	14.2355	13.1774	13.2876	13.4169	16.0516	15.6594	13.4317	15.693	14.2653	10.6881	15.8592	12.6202	12.3207	13.0826	9.75394	11.644	11.858	9.22675	13.6442	10.3049	12.0667	12.5469	11.2052	15.2053		14.37 ± 0.44	12.53 ± 0.69	12.01 ± 0.66	0.0290758	0.0895396	0.0237667
citrate m+2	9.85901	8.09449	14.035	10.0261	10.6821	13.4589	12.8321	14.5342	9.45075	10.0309	12.4854	13.4791	9.09751	9.9617	9.07322	9.16016	8.95894	13.3706	12.9115	13.909	9.25079	9.47165	7.82836	6.4574		11.69 ± 0.82	10.34 ± 0.6	10.27 ± 0.98	0.398586	0.514495	0.361936
citrate m+3	9.64908	8.79665	10.9058	8.03207	0	10.6591	10.8244	10.293	7.45643	6.58797	8.13326	8.20044	5.95765	7.7686	7.47022	6.9024	8.56759	8.43247	8.54498	7.88767	6.81283	7.48965	6.26108	8.58089		8.65 ± 1.29	7.31 ± 0.28	7.82 ± 0.32	0.487777	0.809365	0.724778
citrate m+4	1.35584	1.04497	0	0.848301	2.53623	1.57407	1.89197	1.4417	1.04894	1.02909	1.19458	2.46011	0.678416	0.983452	0.669322	0.856267	0	1.39393	1.88881	1.32937	1.42515	1.17053	1.09528	0		1.34 ± 0.26	1.12 ± 0.2	1.04 ± 0.24	0.658687	0.997961	0.674879
citrate m+5	0.00380573	0.0999727	0.730973	0.134326	0	0.12043	0.570013	0.824269	0	0.106951	0.0653648	0.493822	0	0	0.00957038	0.0609378	0.19336	0.514711	0.420456	0.646602	0.345429	0.180465	0.0394663	0.233888		0.31 ± 0.12	0.09 ± 0.06	0.32 ± 0.07	0.136122	0.162546	0.73026
citrate m+6	0.201591	0.0445991	0	0.564748	0	0.0957181	0	0.186516	0	0.675119	0	0.125687	0	0.141658	0.209828	0.138946	0.589754	0	0.10344	0	0.0873904	0.111771	0	0		0.14 ± 0.07	0.16 ± 0.08	0.11 ± 0.07	0.88892	0.965598	0.91091
citrate_pool	0.925996	0.933731	1.00929	0.799457	1.17705	1.14845	0.996619	1.00941	0.599873	0.378662	0.476668	0.2967	0.525834	0.461317	0.468579	0.228019	0.300759	0.351649	0.217313	0.39559	0.242436	0.305388	0.275076	0.450004		1.00 ± 0.04	0.43 ± 0.04	0.32 ± 0.03	5.0208e-11	2.10513e-07	2.46783e-09
aKG m0	77.835	81.7804	66.4166	75.5839	74.5909	65.4636	74.8418	69.3093	84.6992	74.5499	73.6087	66.7522	83.7459	78.2714	86.9001	79.5559	79.0439	79.8195	78.4377	86.1905	73.153	77.6917	77.0632	80.1689		73.23 ± 2.01	78.51 ± 2.37	78.95 ± 1.29	0.091953	0.137789	0.0908101
aKG m+1	8.81975	4.93544	11.0308	9.53945	9.13067	12.8474	9.94658	11.5263	6.18706	6.20561	8.1235	11.1527	2.83411	6.6364	3.99054	4.92279	4.7996	8.36971	5.90202	4.07025	5.75906	3.02999	4.18361	4.15481		9.72 ± 0.83	6.26 ± 0.91	5.03 ± 0.58	0.00112219	0.0208236	0.00170649
aKG m+2	8.46686	9.00176	14.2535	9.33632	9.30797	14.0702	9.97484	13.6149	4.80043	11.1681	10.4236	16.3408	10.9505	7.87309	6.80579	9.85996	7.84908	8.74427	9.64797	1.23402	11.6305	11.1387	6.8968	11.1478		11 ± 0.89	9.78 ± 1.23	8.54 ± 1.2	0.314262	0.78523	0.247044
aKG m+3	4.31544	2.46135	6.37137	4.19707	4.60124	4.92802	3.64422	4.87374	1.36998	3.48961	3.87788	4.19094	2.25691	3.61389	2.1192	1.79547	2.54805	2.55676	2.69629	0.674553	2.14793	1.44476	2.59211	3.37591		4.42 ± 0.4	2.84 ± 0.38	2.25 ± 0.3	0.00101966	0.0516374	0.00327118
aKG m+4	0.562974	0.189163	0.950841	0.319642	0.672378	0.521147	0.383383	0.444395	0.284688	0.980855	0.82638	1.56337	0.212536	0.477988	0.184406	0.445629	0.581901	0.509784	1.50503	0.464906	1.05027	1.11391	2.16898	1.15255		0.51 ± 0.08	0.62 ± 0.17	1.07 ± 0.2	0.0503101	0.961024	0.0503271
aKG m+5	0	1.63188	0.976885	1.02358	1.69688	2.16973	1.20921	0.231358	2.65861	3.60597	3.14	0	0	3.1272	0	3.42022	5.17752	0	1.81095	7.36578	6.25925	5.58103	7.0953	0		1.12 ± 0.26	1.99 ± 0.59	4.16 ± 1.09	0.0222	0.999997	0.571521
aKG_pool	0.80271	0.249166	1.634	1.29652	0.607619	1.4038	0.97845	1.02773	0.352881	0.359245	0.426443	0.561042	0.29436	0.456507	0.373522	0.284406	0.223168	0.299308	0.396603	0.187961	0.218844	0.24167	0.195786	0.249906		1.00 ± 0.16	0.39 ± 0.03	0.25 ± 0.02	3.04606e-05	0.000475056	4.66634e-06
fumarate m0	60.5264	68.4281	59.1628	66.347	60.1213	62.1388	59.1797	64.4386	58.5307	60.5941	57.5625	55.1061	64.7298	60.6313	59.9165	66.5775	62.8647	62.733	59.085	60.3998	69.4754	65.8862	64.8737	59.8741		62.54 ± 1.24	60.46 ± 1.31	63.15 ± 1.24	0.3065	0.427377	0.931309
fumarate m+1	14.4922	12.0851	13.7794	12.5244	13.322	14.4838	14.4728	13.3127	13.391	12.3552	15.9364	16.5795	12.2246	12.8917	14.1792	12.8662	12.0987	12.2518	14.6075	15.2327	10.6877	12.1719	12.811	14.8658		13.56 ± 0.33	13.8 ± 0.58	13.09 ± 0.57	0.608609	0.957184	0.707789
fumarate m+2	10.0345	9.92735	12.2538	9.71685	11.4058	10.797	12.0969	10.3176	11.3742	11.0796	11.4469	14.2834	9.6985	10.7582	10.941	9.9692	11.7535	11.1294	11.5367	12.3019	8.88146	10.328	10.9558	11.674		10.82 ± 0.35	11.19 ± 0.49	11.07 ± 0.38	0.807895	0.798003	0.892778
fumarate m+3	12.7489	8.51909	12.8468	9.9257	13.1361	10.6349	12.1425	10.0907	14.2153	13.8053	12.7772	11.7048	11.9757	13.7184	12.8101	8.92446	11.4719	11.6861	12.2271	9.99298	9.16059	9.92364	8.87871	11.619		11.26 ± 0.6	12.49 ± 0.6	10.62 ± 0.45	0.0742572	0.286191	0.704873
fumarate m+4	2.19792	1.04035	1.95713	1.48603	2.01479	1.9455	2.10816	1.84036	2.48886	2.16585	2.27702	2.32633	1.37141	2.00046	2.15328	1.66263	1.81114	2.1997	2.54364	2.07259	1.79488	1.69032	2.48073	1.96707		1.82 ± 0.13	2.06 ± 0.13	2.07 ± 0.11	0.322038	0.393985	0.328781
fumarate_pool	1.17726	0.994113	1.01994	0.879857	1.25863	0.850475	1.00008	0.819648	0.917256	0.749554	1.17879	1.10704	0.77648	0.934315	0.897021	0.527458	0.561944	0.60527	0.825974	0.668465	0.504476	0.584041	0.518114	1.19479		1.00 ± 0.05	0.89 ± 0.07	0.68 ± 0.08	0.0148713	0.455052	0.00493942
malate m0	59.6892	67.8477	58.1042	65.8872	59.6328	61.5197	58.6564	64.131	59.5373	59.103	55.8721	54.1781	64.251	58.3676	59.4815	65.1545	62.4778	62.251	58.5143	58.4558	68.8038	65.4287	65.18	58.9824		61.93 ± 1.28	59.49 ± 1.32	62.51 ± 1.34	0.247756	0.347769	0.943882
malate m+1	14.6237	12.07	13.7813	12.2945	13.8687	13.764	13.9836	13.4592	13.0759	12.5694	16.9452	16.9621	11.84	13.3769	13.9062	13.3983	12.1617	12.088	15.0135	15.0103	10.9726	12.8214	12.5054	15.4482		13.48 ± 0.31	14.01 ± 0.68	13.25 ± 0.59	0.613211	0.811317	0.908145
malate m+2	10.5309	9.89394	12.3497	9.92603	10.3451	10.8988	12.4602	10.4223	11.2991	11.3435	12.2028	14.1972	9.29135	10.96	11.0957	10.3265	11.3681	11.3894	11.7341	13.113	9.28152	10.0273	11.6986	11.7237		10.85 ± 0.36	11.34 ± 0.51	11.29 ± 0.41	0.682411	0.703641	0.731272
malate m+3	13.0913	9.29494	13.9148	10.7334	13.8996	11.808	13.0927	10.3364	14.6195	14.9222	12.6577	12.2272	13.1265	15.2639	13.5314	9.60409	12.433	12.2231	12.181	11.399	9.64322	10.1759	9.12268	11.7307		12.02 ± 0.62	13.24 ± 0.65	11.11 ± 0.45	0.052565	0.327942	0.506753
malate m+4	2.06494	0.893339	1.85006	1.15885	2.25385	2.00954	1.80714	1.65098	1.46819	2.0619	2.32225	2.43546	1.49119	2.03164	1.98521	1.51665	1.55931	2.04851	2.55705	2.0219	1.29887	1.54664	1.4933	2.11497		1.71 ± 0.16	1.91 ± 0.13	1.83 ± 0.15	0.635572	0.52124	0.771257
malate_pool	1.10954	1.04043	1.08058	0.7435	1.38423	1.14283	0.805646	0.693244	0.695266	0.669851	1.15507	1.00757	0.651619	0.969871	0.77784	0.518484	0.457004	0.556218	0.706557	0.509973	0.466209	0.538384	0.453164	0.912032		1.00 ± 0.08	0.81 ± 0.08	0.57 ± 0.06	0.00193124	0.169495	0.00050466
succinate m0	74.3211	70.428	68.3813	71.3967	73.5682	68.1632	70.2496	69.3025	61.3603	57.3548	60.0141	55.1295	63.6965	60.2836	57.3161	61.1525	60.0889	58.7748	57.4496	59.7003	66.0338	62.1187	59.6603	58.085		70.73 ± 0.8	59.54 ± 0.97	60.24 ± 0.97	1.866e-08	8.285e-08	2.57764e-07
succinate m+1	7.61148	9.12512	11.0695	10.4463	10.0794	12.0773	10.5812	11.2004	13.0583	13.341	15.1312	15.9515	12.5056	13.3019	14.6077	14.9939	13.779	13.8015	15.7448	16.2597	12.1048	13.9299	15.4912	15.9701		10.27 ± 0.49	14.11 ± 0.43	14.64 ± 0.51	2.95874e-06	2.3004e-05	5.60486e-06
succinate m+2	12.1905	15.188	19.1695	13.7011	14.7735	14.7499	17.907	17.4726	14.5724	16.3019	14.2348	15.7456	12.3664	13.7786	15.6509	12.4233	13.2758	13.1164	13.4782	13.579	10.6182	12.6386	12.8567	12.6833		15.64 ± 0.83	14.38 ± 0.53	12.78 ± 0.33	0.0101111	0.336046	0.00561017
succinate m+3	0.810884	0.972981	1.37972	1.26519	1.5789	5.00959	1.26219	2.0245	9.35607	9.87627	8.17482	9.51942	9.23122	10.0227	9.62049	8.77114	10.7761	11.2764	10.5089	8.8608	9.70952	9.8595	9.13574	10.6666		1.79 ± 0.48	9.32 ± 0.21	10.1 ± 0.3	8.61884e-14	4.72386e-10	2.13356e-10
succinate m+4	5.066	4.2859	0	3.19066	0	0	0	0	1.65295	3.12607	2.44514	3.65406	2.20022	2.61325	2.80478	2.65909	2.0802	3.0309	2.81851	1.60023	1.53369	1.45324	2.85612	2.59511		1.57 ± 0.79	2.64 ± 0.21	2.25 ± 0.23	0.309053	0.00661896	0.0132604
succinate_pool	0.711319	1.6136	0.868575	0.822469	0.61783	1.72821	0.871739	0.766265	4.92601	3.8523	5.41778	5.00803	3.79122	5.70211	5.61937	7.33812	7.4151	5.17146	8.68508	8.17224	6.284	8.1413	9.65209	8.19863		1.00 ± 0.15	5.21 ± 0.4	7.71 ± 0.5	1.48429e-10	7.4181e-11	1.19048e-12
